# Long-term labeling and imaging of synaptically-connected neuronal networks *in vivo* using double-deletion-mutant rabies viruses

**DOI:** 10.1101/2021.12.04.471186

**Authors:** Lei Jin, Heather A. Sullivan, Mulangma Zhu, Thomas K. Lavin, Makoto Matsuyama, Xin Fu, Nicholas E. Lea, Ran Xu, YuanYuan Hou, Luca Rutigliani, Maxwell Pruner, Kelsey R. Babcock, Jacque Pak Kan Ip, Ming Hu, Tanya L. Daigle, Hongkui Zeng, Mriganka Sur, Guoping Feng, Ian R. Wickersham

## Abstract

Monosynaptic tracing is a widely-used technique for mapping neural circuitry, but its cytotoxicity has confined it primarily to anatomical applications. Here we present a second-generation system for labeling direct inputs to targeted neuronal populations with minimal toxicity, using double-deletion-mutant rabies viruses. Spread of the viruses requires expression of both deleted viral genes *in trans* in postsynaptic source cells; suppressing this expression with doxycycline following an initial period of viral replication reduces toxicity to postsynaptic cells. Longitudinal two-photon imaging *in vivo* indicated that over 90% of both presynaptic and source cells survived for the full twelve-week course of imaging. *Ex vivo* whole-cell recordings at 5 weeks postinfection showed that the second-generation system perturbs input and source cells much less than does the first-generation system. Finally, two-photon calcium imaging of labeled networks of visual cortex neurons showed that their visual response properties appeared normal for 10 weeks, the longest we followed them.
