## Supplementary File S2: Counts and statistics for DAT-IRES-Cre experiments. for "Long-term labeling and imaging of synaptically-connected neuronal networks *in vivo* using double-deletion-mutant rabies viruses"

### Sheet: DAT Detailed Counts
Condition	Mouse number	Section number	injection site R (control)	starter G	starter B	starter R-G	starter R-B	starter R-G-B	striatum
5 weeks: no L, no dox	20122201LJ	7	49	46	39	35	30	28	0
5 weeks: no L, no dox	20122201LJ	8	20	49	26	19	17	17	0
5 weeks: no L, no dox	20122201LJ	9	131	141	111	111	79	79	0
5 weeks: no L, no dox	20122201LJ	10	240	200	183	169	145	131	0
5 weeks: no L, no dox	20122201LJ	11	236	183	127	146	102	97	0
5 weeks: no L, no dox	20122201LJ	12	25	21	7	13	7	6	0
5 weeks: no L, no dox	20122201LJ	total:	701	640	493	493	380	358	0
5 weeks: no L, no dox	20122202LJ	7	25	24	15	23	15	15	0
5 weeks: no L, no dox	20122202LJ	8	120	121	106	105	94	85	0
5 weeks: no L, no dox	20122202LJ	9	197	204	166	153	132	124	0
5 weeks: no L, no dox	20122202LJ	10	285	234	219	192	181	153	0
5 weeks: no L, no dox	20122202LJ	11	337	311	255	245	198	184	0
5 weeks: no L, no dox	20122202LJ	12	61	50	25	28	19	16	0
5 weeks: no L, no dox	20122202LJ	total:	1025	944	786	746	639	577	0
5 weeks: no L, no dox	20122203LJ	7	32	44	34	23	22	21	0
5 weeks: no L, no dox	20122203LJ	8	106	124	90	93	76	70	0
5 weeks: no L, no dox	20122203LJ	9	217	252	222	187	161	151	0
5 weeks: no L, no dox	20122203LJ	10	223	264	238	173	168	141	0
5 weeks: no L, no dox	20122203LJ	11	93	104	56	63	40	39	0
5 weeks: no L, no dox	20122203LJ	12	6	5	1	5	1	1	0
5 weeks: no L, no dox	20122203LJ	total:	677	793	641	544	468	423	0
5 weeks: no L, no dox	20122204LJ	6	54	56	46	46	37	36	0
5 weeks: no L, no dox	20122204LJ	7	21	44	20	18	10	10	0
5 weeks: no L, no dox	20122204LJ	8	106	106	79	92	62	56	0
5 weeks: no L, no dox	20122204LJ	9	86	85	59	66	48	41	0
5 weeks: no L, no dox	20122204LJ	10	27	52	26	21	9	9	0
5 weeks: no L, no dox	20122204LJ	12	1	0	0	0	0	0	0
5 weeks: no L, no dox	20122204LJ	total:	295	343	230	243	166	152	0
5 weeks: no G, no dox	21020901LJ	5	42	36	0	36	0	0	0
5 weeks: no G, no dox	21020901LJ	6	207	126	0	123	0	0	0
5 weeks: no G, no dox	21020901LJ	7	264	185	0	180	0	0	0
5 weeks: no G, no dox	21020901LJ	8	192	134	0	124	0	0	0
5 weeks: no G, no dox	21020901LJ	9	62	40	0	33	0	0	0
5 weeks: no G, no dox	21020901LJ	total:	767	521	0	496	0	0	0
5 weeks: no G, no dox	21020902LJ	5	24	20	0	16	0	0	0
5 weeks: no G, no dox	21020902LJ	6	105	84	0	74	0	0	0
5 weeks: no G, no dox	21020902LJ	7	204	170	0	161	0	0	0
5 weeks: no G, no dox	21020902LJ	8	88	83	0	63	0	0	0
5 weeks: no G, no dox	21020902LJ	total:	421	357	0	314	0	0	0
5 weeks: no G, no dox	21020903LJ	6	4	6	0	4	0	0	6
5 weeks: no G, no dox	21020903LJ	7	10	10	0	6	0	0	0
5 weeks: no G, no dox	21020903LJ	8	123	93	0	86	0	0	0
5 weeks: no G, no dox	21020903LJ	9	160	140	0	138	0	0	0
5 weeks: no G, no dox	21020903LJ	11	4	9	0	4	0	0	0
5 weeks: no G, no dox	21020903LJ	12	45	33	0	27	0	0	0
5 weeks: no G, no dox	21020903LJ	total:	346	291	0	265	0	0	6
5 weeks: no G, no dox	21020904LJ	5	97	80	0	66	0	0	0
5 weeks: no G, no dox	21020904LJ	7	130	100	0	74	0	0	0
5 weeks: no G, no dox	21020904LJ	8	128	120	0	99	0	0	0
5 weeks: no G, no dox	21020904LJ	9	20	26	0	16	0	0	0
5 weeks: no G, no dox	21020904LJ	11	18	11	0	3	0	0	0
5 weeks: no G, no dox	21020904LJ	total:	393	337	0	258	0	0	0
5 weeks: no Cre, no dox	20122101LJ	3	0	0	0	0	0	0	1
5 weeks: no Cre, no dox	20122101LJ	7	0	0	9	0	0	0	0
5 weeks: no Cre, no dox	20122101LJ	total:	0	0	9	0	0	0	1
5 weeks: no Cre, no dox	20122102LJ	7	0	0	9	0	0	0	0
5 weeks: no Cre, no dox	20122102LJ	8	1	0	0	0	0	0	0
5 weeks: no Cre, no dox	20122102LJ	total:	1	0	9	0	0	0	0
5 weeks: no Cre, no dox	20122103LJ	1	0	0	0	0	0	0	1
5 weeks: no Cre, no dox	20122103LJ	7	0	0	4	0	0	0	0
5 weeks: no Cre, no dox	20122103LJ	total:	0	0	4	0	0	0	0
5 weeks: no Cre, no dox	20122104LJ	6	0	0	0	0	0	0	1
5 weeks: no Cre, no dox	20122104LJ	total:	0	0	0	0	0	0	1
5 weeks: no Cre, dox (food)	20122105LJ	6	0	0	0	0	0	0	1
5 weeks: no Cre, dox (food)	20122105LJ	8	1	0	0	0	0	0	0
5 weeks: no Cre, dox (food)	20122105LJ	total:	1	0	0	0	0	0	1
5 weeks: no Cre, dox (food)	20122106LJ	9	0	6	1	0	0	0	0
5 weeks: no Cre, dox (food)	20122106LJ	total:	0	6	1	0	0	0	0
5 weeks: no Cre, dox (food)	19010201TL	9	1	0	0	0	0	0	0
5 weeks: no Cre, dox (food)	19010201TL	total:	1	0	0	0	0	0	0
5 weeks: no Cre, dox (food)	19010202TL	total:	0	0	0	0	0	0	0
3 weeks: no dox	21020905LJ	1		0	0	0	0	0	4
3 weeks: no dox	21020905LJ	2		0	0	0	0	0	2
3 weeks: no dox	21020905LJ	4		0	0	0	0	0	1
3 weeks: no dox	21020905LJ	5		14	12	13	11	10	4
3 weeks: no dox	21020905LJ	6		18	15	13	10	10	3
3 weeks: no dox	21020905LJ	7		64	59	55	48	41	0
3 weeks: no dox	21020905LJ	8		162	138	142	116	103	0
3 weeks: no dox	21020905LJ	9		34	14	25	12	11	0
3 weeks: no dox	21020905LJ	11		164	104	144	96	91	0
3 weeks: no dox	21020905LJ	total:		456	342	392	293	266	14
3 weeks: no dox	21020906LJ	1		0	0	0	0	0	9
3 weeks: no dox	21020906LJ	2		0	0	0	0	0	10
3 weeks: no dox	21020906LJ	3		0	0	0	0	0	1
3 weeks: no dox	21020906LJ	4		0	0	0	0	0	2
3 weeks: no dox	21020906LJ	5		14	11	12	8	8	3
3 weeks: no dox	21020906LJ	6		190	109	95	68	63	0
3 weeks: no dox	21020906LJ	7		48	12	18	9	9	0
3 weeks: no dox	21020906LJ	8		33	21	22	17	16	5
3 weeks: no dox	21020906LJ	9		132	93	82	58	58	4
3 weeks: no dox	21020906LJ	10		208	176	151	138	125	3
3 weeks: no dox	21020906LJ	total:		625	422	380	298	279	37
3 weeks: no dox	21031101LJ	1		0	0	0	0	0	1
3 weeks: no dox	21031101LJ	2		0	0	0	0	0	11
3 weeks: no dox	21031101LJ	3		0	0	0	0	0	5
3 weeks: no dox	21031101LJ	4		0	0	0	0	0	4
3 weeks: no dox	21031101LJ	5		8	5	5	5	5	5
3 weeks: no dox	21031101LJ	6		60	37	47	33	26	6
3 weeks: no dox	21031101LJ	7		110	74	99	64	59	4
3 weeks: no dox	21031101LJ	8		224	186	190	155	143	2
3 weeks: no dox	21031101LJ	9		161	72	118	66	64	0
3 weeks: no dox	21031101LJ	10		26	11	15	9	8	0
3 weeks: no dox	21031101LJ	total:		589	385	474	332	305	38
3 weeks: no dox	21031102LJ	1		0	0	0	0	0	2
3 weeks: no dox	21031102LJ	2		0	0	0	0	0	8
3 weeks: no dox	21031102LJ	3		0	0	0	0	0	1
3 weeks: no dox	21031102LJ	4		0	0	0	0	0	15
3 weeks: no dox	21031102LJ	5		0	0	0	0	0	7
3 weeks: no dox	21031102LJ	6		72	55	61	51	48	1
3 weeks: no dox	21031102LJ	7		60	32	29	27	21	0
3 weeks: no dox	21031102LJ	8		127	84	90	63	57	0
3 weeks: no dox	21031102LJ	9		39	34	25	27	19	1
3 weeks: no dox	21031102LJ	total:		298	205	205	168	145	35
3 weeks: dox (food)	21011503LJ	1		0	0	0	0	0	1
3 weeks: dox (food)	21011503LJ	2		0	0	0	0	0	5
3 weeks: dox (food)	21011503LJ	3		0	0	0	0	0	14
3 weeks: dox (food)	21011503LJ	4		0	0	0	0	0	3
3 weeks: dox (food)	21011503LJ	5		1	0	1	0	0	5
3 weeks: dox (food)	21011503LJ	6		0	0	0	0	0	4
3 weeks: dox (food)	21011503LJ	7		0	0	0	0	0	6
3 weeks: dox (food)	21011503LJ	8		128	10	108	5	5	3
3 weeks: dox (food)	21011503LJ	9		229	17	195	12	12	2
3 weeks: dox (food)	21011503LJ	10		151	16	98	10	7	0
3 weeks: dox (food)	21011503LJ	11		53	3	38	3	3	0
3 weeks: dox (food)	21011503LJ	total:		562	46	440	30	27	43
3 weeks: dox (food)	21011504LJ	2		0	0	0	0	0	3
3 weeks: dox (food)	21011504LJ	3		0	0	0	0	0	6
3 weeks: dox (food)	21011504LJ	4		0	0	0	0	0	4
3 weeks: dox (food)	21011504LJ	5		0	0	0	0	0	0
3 weeks: dox (food)	21011504LJ	6		5	0	3	0	0	6
3 weeks: dox (food)	21011504LJ	7		29	3	27	3	3	2
3 weeks: dox (food)	21011504LJ	8		81	1	71	1	1	2
3 weeks: dox (food)	21011504LJ	9		64	5	44	3	2	0
3 weeks: dox (food)	21011504LJ	10		169	20	157	14	13	0
3 weeks: dox (food)	21011504LJ	11		4	0	1	0	0	0
3 weeks: dox (food)	21011504LJ	12		139	4	106	4	4	0
3 weeks: dox (food)	21011504LJ	total:		491	33	409	25	23	23
3 weeks: dox (food)	21011505LJ	1		0	0	0	0	0	5
3 weeks: dox (food)	21011505LJ	2		0	0	0	0	0	13
3 weeks: dox (food)	21011505LJ	3		0	0	0	0	0	4
3 weeks: dox (food)	21011505LJ	4		0	0	0	0	0	5
3 weeks: dox (food)	21011505LJ	5		0	0	0	0	0	9
3 weeks: dox (food)	21011505LJ	6		6	3	5	2	2	9
3 weeks: dox (food)	21011505LJ	7		19	4	18	4	4	6
3 weeks: dox (food)	21011505LJ	8		86	3	76	3	3	2
3 weeks: dox (food)	21011505LJ	9		152	0	145	0	0	1
3 weeks: dox (food)	21011505LJ	10		76	0	61	0	0	0
3 weeks: dox (food)	21011505LJ	11		168	3	152	3	3	2
3 weeks: dox (food)	21011505LJ	total:		507	13	457	12	12	56
3 weeks: dox (food)	21011506LJ	3		0	0	0	0	0	3
3 weeks: dox (food)	21011506LJ	4		0	0	0	0	0	7
3 weeks: dox (food)	21011506LJ	5		0	0	0	0	0	2
3 weeks: dox (food)	21011506LJ	6		0	0	0	0	0	1
3 weeks: dox (food)	21011506LJ	7		1	0	1	0	0	4
3 weeks: dox (food)	21011506LJ	8		15	1	13	1	1	4
3 weeks: dox (food)	21011506LJ	9		75	6	60	6	6	4
3 weeks: dox (food)	21011506LJ	10		166	19	127	14	13	3
3 weeks: dox (food)	21011506LJ	11		180	32	110	24	24	1
3 weeks: dox (food)	21011506LJ	12		83	21	45	14	14	0
3 weeks: dox (food)	21011506LJ	total:		520	79	356	59	58	29
3 weeks: dox (inj+food)	22021601LJ	1		0	0	0	0	0	1
3 weeks: dox (inj+food)	22021601LJ	2		0	0	0	0	0	21
3 weeks: dox (inj+food)	22021601LJ	3		0	0	0	0	0	6
3 weeks: dox (inj+food)	22021601LJ	4		0	0	0	0	0	8
3 weeks: dox (inj+food)	22021601LJ	5		178	2	166	2	2	6
3 weeks: dox (inj+food)	22021601LJ	6		80	2	73	2	2	5
3 weeks: dox (inj+food)	22021601LJ	7		42	8	42	8	8	1
3 weeks: dox (inj+food)	22021601LJ	8		216	24	176	21	21	0
3 weeks: dox (inj+food)	22021601LJ	9		103	6	78	6	5	0
3 weeks: dox (inj+food)	22021601LJ	10		0	0	0	0	0	0
3 weeks: dox (inj+food)	22021601LJ	11		0	0	0	0	0	0
3 weeks: dox (inj+food)	22021601LJ	12		0	0	0	0	0	0
3 weeks: dox (inj+food)	22021601LJ	total:		619	42	535	39	38	48
3 weeks: dox (inj+food)	22021602LJ	1		0	0	0	0	0	2
3 weeks: dox (inj+food)	22021602LJ	2		0	0	0	0	0	21
3 weeks: dox (inj+food)	22021602LJ	3		0	0	0	0	0	24
3 weeks: dox (inj+food)	22021602LJ	4		0	0	0	0	0	7
3 weeks: dox (inj+food)	22021602LJ	5		39	9	38	9	9	4
3 weeks: dox (inj+food)	22021602LJ	6		107	2	105	2	2	13
3 weeks: dox (inj+food)	22021602LJ	7		159	13	157	13	13	3
3 weeks: dox (inj+food)	22021602LJ	8		80	4	52	4	4	0
3 weeks: dox (inj+food)	22021602LJ	9		36	1	16	1	1	0
3 weeks: dox (inj+food)	22021602LJ	10		16	0	1	0	0	0
3 weeks: dox (inj+food)	22021602LJ	11		0	0	0	0	0	0
3 weeks: dox (inj+food)	22021602LJ	12		0	0	0	0	0	0
3 weeks: dox (inj+food)	22021602LJ	total:		437	29	369	29	29	74
3 weeks: dox (inj+food)	22021603LJ	1		0	0	0	0	0	9
3 weeks: dox (inj+food)	22021603LJ	2		0	0	0	0	0	18
3 weeks: dox (inj+food)	22021603LJ	3		0	0	0	0	0	8
3 weeks: dox (inj+food)	22021603LJ	4		0	0	0	0	0	3
3 weeks: dox (inj+food)	22021603LJ	5		135	22	88	14	13	12
3 weeks: dox (inj+food)	22021603LJ	6		33	10	30	10	10	4
3 weeks: dox (inj+food)	22021603LJ	7		239	29	196	23	23	7
3 weeks: dox (inj+food)	22021603LJ	8		99	11	51	6	6	0
3 weeks: dox (inj+food)	22021603LJ	9		260	56	196	48	48	5
3 weeks: dox (inj+food)	22021603LJ	10		1	0	0	0	0	0
3 weeks: dox (inj+food)	22021603LJ	11		0	0	0	0	0	0
3 weeks: dox (inj+food)	22021603LJ	12		0	0	0	0	0	0
3 weeks: dox (inj+food)	22021603LJ	total:		767	128	561	101	100	66
3 weeks: dox (inj+food)	22021604LJ	1		0	0	0	0	0	0
3 weeks: dox (inj+food)	22021604LJ	2		0	0	0	0	0	1
3 weeks: dox (inj+food)	22021604LJ	3		0	0	0	0	0	9
3 weeks: dox (inj+food)	22021604LJ	4		0	0	0	0	0	8
3 weeks: dox (inj+food)	22021604LJ	5		0	0	0	0	0	3
3 weeks: dox (inj+food)	22021604LJ	6		0	0	0	0	0	2
3 weeks: dox (inj+food)	22021604LJ	7		42	1	40	1	1	6
3 weeks: dox (inj+food)	22021604LJ	8		22	0	19	0	0	0
3 weeks: dox (inj+food)	22021604LJ	9		67	1	62	1	1	1
3 weeks: dox (inj+food)	22021604LJ	10		83	7	78	7	7	0
3 weeks: dox (inj+food)	22021604LJ	11		8	0	6	0	0	0
3 weeks: dox (inj+food)	22021604LJ	12		0	0	0	0	0	0
3 weeks: dox (inj+food)	22021604LJ	total:		222	9	205	9	9	30
5 weeks: no dox	21010501LJ	1		0	0	0	0	0	3
5 weeks: no dox	21010501LJ	2		0	0	0	0	0	8
5 weeks: no dox	21010501LJ	3		0	0	0	0	0	10
5 weeks: no dox	21010501LJ	4		0	0	0	0	0	7
5 weeks: no dox	21010501LJ	5		0	0	0	0	0	6
5 weeks: no dox	21010501LJ	6		0	0	0	0	0	6
5 weeks: no dox	21010501LJ	7		4	1	1	0	0	7
5 weeks: no dox	21010501LJ	8		31	2	7	2	2	1
5 weeks: no dox	21010501LJ	9		11	10	8	7	5	3
5 weeks: no dox	21010501LJ	10		79	38	26	14	11	2
5 weeks: no dox	21010501LJ	12		36	5	5	3	2	0
5 weeks: no dox	21010501LJ	total:		161	56	47	26	20	53
5 weeks: no dox	21010502LJ	1		0	0	0	0	0	5
5 weeks: no dox	21010502LJ	2		0	0	0	0	0	9
5 weeks: no dox	21010502LJ	3		0	0	0	0	0	21
5 weeks: no dox	21010502LJ	4		0	0	0	0	0	2
5 weeks: no dox	21010502LJ	6		9	7	7	7	7	1
5 weeks: no dox	21010502LJ	7		31	20	21	15	14	1
5 weeks: no dox	21010502LJ	8		68	40	38	19	17	0
5 weeks: no dox	21010502LJ	9		188	185	150	140	123	1
5 weeks: no dox	21010502LJ	10		104	62	63	48	43	0
5 weeks: no dox	21010502LJ	12		12	7	8	7	6	0
5 weeks: no dox	21010502LJ	total:		412	321	287	236	210	40
5 weeks: no dox	21010503LJ	1		0	0	0	0	0	0
5 weeks: no dox	21010503LJ	2		0	0	0	0	0	1
5 weeks: no dox	21010503LJ	3		0	0	0	0	0	40
5 weeks: no dox	21010503LJ	4		0	0	0	0	0	49
5 weeks: no dox	21010503LJ	5		0	0	0	0	0	15
5 weeks: no dox	21010503LJ	6		13	11	12	9	6	20
5 weeks: no dox	21010503LJ	7		98	80	85	66	61	13
5 weeks: no dox	21010503LJ	8		214	156	177	132	128	10
5 weeks: no dox	21010503LJ	9		199	155	175	138	131	5
5 weeks: no dox	21010503LJ	10		110	58	86	50	45	1
5 weeks: no dox	21010503LJ	11		14	1	9	1	1	0
5 weeks: no dox	21010503LJ	total:		648	461	544	396	372	154
5 weeks: no dox	21011501LJ	1		0	0	0	0	0	18
5 weeks: no dox	21011501LJ	2		0	0	0	0	0	27
5 weeks: no dox	21011501LJ	3		0	0	0	0	0	7
5 weeks: no dox	21011501LJ	4		0	0	0	0	0	3
5 weeks: no dox	21011501LJ	5		0	0	0	0	0	1
5 weeks: no dox	21011501LJ	6		22	21	8	13	8	0
5 weeks: no dox	21011501LJ	7		52	34	43	32	28	3
5 weeks: no dox	21011501LJ	8		110	111	89	101	67	1
5 weeks: no dox	21011501LJ	9		76	51	59	42	33	0
5 weeks: no dox	21011501LJ	12		12	6	4	5	3	0
5 weeks: no dox	21011501LJ	total:		272	223	203	193	139	60
5 weeks: dox (food)	20122205LJ	1		0	0	0	0	0	9
5 weeks: dox (food)	20122205LJ	2		0	0	0	0	0	21
5 weeks: dox (food)	20122205LJ	3		0	0	0	0	0	41
5 weeks: dox (food)	20122205LJ	4		0	0	0	0	0	9
5 weeks: dox (food)	20122205LJ	5		0	0	0	0	0	5
5 weeks: dox (food)	20122205LJ	6		1	0	1	0	0	5
5 weeks: dox (food)	20122205LJ	7		63	0	53	0	0	6
5 weeks: dox (food)	20122205LJ	8		41	1	29	1	1	5
5 weeks: dox (food)	20122205LJ	9		178	1	164	1	1	4
5 weeks: dox (food)	20122205LJ	10		197	0	173	0	0	2
5 weeks: dox (food)	20122205LJ	11		12	0	9	0	0	0
5 weeks: dox (food)	20122205LJ	12		78	0	54	0	0	0
5 weeks: dox (food)	20122205LJ	total:		570	2	483	2	2	107
5 weeks: dox (food)	20122206LJ	2		0	0	0	0	0	17
5 weeks: dox (food)	20122206LJ	3		0	0	0	0	0	38
5 weeks: dox (food)	20122206LJ	4		0	0	0	0	0	32
5 weeks: dox (food)	20122206LJ	5		0	0	0	0	0	14
5 weeks: dox (food)	20122206LJ	6		0	0	0	0	0	17
5 weeks: dox (food)	20122206LJ	7		1	0	1	0	0	16
5 weeks: dox (food)	20122206LJ	8		5	0	5	0	0	16
5 weeks: dox (food)	20122206LJ	9		58	0	48	0	0	2
5 weeks: dox (food)	20122206LJ	10		177	0	126	0	0	0
5 weeks: dox (food)	20122206LJ	total:		241	0	180	0	0	152
5 weeks: dox (food)	20122207LJ	2		0	0	0	0	0	5
5 weeks: dox (food)	20122207LJ	3		0	0	0	0	0	7
5 weeks: dox (food)	20122207LJ	4		0	0	0	0	0	26
5 weeks: dox (food)	20122207LJ	5		0	0	0	0	0	13
5 weeks: dox (food)	20122207LJ	6		0	0	0	0	0	14
5 weeks: dox (food)	20122207LJ	7		6	0	4	0	0	9
5 weeks: dox (food)	20122207LJ	8		25	0	16	0	0	16
5 weeks: dox (food)	20122207LJ	9		50	1	31	0	0	10
5 weeks: dox (food)	20122207LJ	10		106	3	53	0	0	10
5 weeks: dox (food)	20122207LJ	11		141	2	48	2	1	2
5 weeks: dox (food)	20122207LJ	total:		328	6	152	2	1	112
5 weeks: dox (food)	21011502LJ	1		0	0	0	0	0	6
5 weeks: dox (food)	21011502LJ	2		0	0	0	0	0	14
5 weeks: dox (food)	21011502LJ	3		0	0	0	0	0	20
5 weeks: dox (food)	21011502LJ	4		0	0	0	0	0	5
5 weeks: dox (food)	21011502LJ	5		0	0	0	0	0	7
5 weeks: dox (food)	21011502LJ	6		26	0	20	0	0	6
5 weeks: dox (food)	21011502LJ	7		35	0	33	0	0	3
5 weeks: dox (food)	21011502LJ	8		101	6	93	5	5	5
5 weeks: dox (food)	21011502LJ	9		173	20	152	8	8	1
5 weeks: dox (food)	21011502LJ	11		27	4	16	0	0	0
5 weeks: dox (food)	21011502LJ	12		124	4	103	0	0	0
5 weeks: dox (food)	21011502LJ	total:		486	34	417	13	13	67
5 weeks: dox (inj+food)	22021605LJ	1		0	0	0	0	0	10
5 weeks: dox (inj+food)	22021605LJ	2		0	0	0	0	0	32
5 weeks: dox (inj+food)	22021605LJ	3		0	0	0	0	0	32
5 weeks: dox (inj+food)	22021605LJ	4		0	0	0	0	0	8
5 weeks: dox (inj+food)	22021605LJ	5		0	0	0	0	0	10
5 weeks: dox (inj+food)	22021605LJ	6		86	0	51	0	0	4
5 weeks: dox (inj+food)	22021605LJ	7		11	0	11	0	0	11
5 weeks: dox (inj+food)	22021605LJ	8		1	0	1	0	0	9
5 weeks: dox (inj+food)	22021605LJ	9		45	0	36	0	0	1
5 weeks: dox (inj+food)	22021605LJ	10		0	0	0	0	0	0
5 weeks: dox (inj+food)	22021605LJ	11		0	0	0	0	0	0
5 weeks: dox (inj+food)	22021605LJ	12		84	0	28	0	0	0
5 weeks: dox (inj+food)	22021605LJ	total:		227	0	127	0	0	117
5 weeks: dox (inj+food)	22021606LJ	1		0	0	0	0	0	7
5 weeks: dox (inj+food)	22021606LJ	2		0	0	0	0	0	40
5 weeks: dox (inj+food)	22021606LJ	3		0	0	0	0	0	16
5 weeks: dox (inj+food)	22021606LJ	4		0	0	0	0	0	15
5 weeks: dox (inj+food)	22021606LJ	5		2	0	1	0	0	8
5 weeks: dox (inj+food)	22021606LJ	6		24	0	21	0	0	19
5 weeks: dox (inj+food)	22021606LJ	7		121	0	111	0	0	14
5 weeks: dox (inj+food)	22021606LJ	8		119	0	107	0	0	6
5 weeks: dox (inj+food)	22021606LJ	9		225	0	183	0	0	5
5 weeks: dox (inj+food)	22021606LJ	10		61	0	54	0	0	0
5 weeks: dox (inj+food)	22021606LJ	11		2	0	2	0	0	0
5 weeks: dox (inj+food)	22021606LJ	12		0	0	0	0	0	0
5 weeks: dox (inj+food)	22021606LJ	total:		554	0	479	0	0	130
5 weeks: dox (inj+food)	22021607LJ	1		0	0	0	0	0	9
5 weeks: dox (inj+food)	22021607LJ	2		0	0	0	0	0	26
5 weeks: dox (inj+food)	22021607LJ	3		0	0	0	0	0	11
5 weeks: dox (inj+food)	22021607LJ	4		0	0	0	0	0	3
5 weeks: dox (inj+food)	22021607LJ	5		26	0	25	0	0	20
5 weeks: dox (inj+food)	22021607LJ	6		0	0	0	0	0	12
5 weeks: dox (inj+food)	22021607LJ	7		68	0	60	0	0	12
5 weeks: dox (inj+food)	22021607LJ	8		122	0	117	0	0	1
5 weeks: dox (inj+food)	22021607LJ	9		158	0	131	0	0	0
5 weeks: dox (inj+food)	22021607LJ	10		39	0	29	0	0	0
5 weeks: dox (inj+food)	22021607LJ	11		0	0	0	0	0	0
5 weeks: dox (inj+food)	22021607LJ	12		0	0	0	0	0	0
5 weeks: dox (inj+food)	22021607LJ	total:		413	0	362	0	0	94
5 weeks: dox (inj+food)	22021608LJ	1		0	0	0	0	0	4
5 weeks: dox (inj+food)	22021608LJ	2		0	0	0	0	0	17
5 weeks: dox (inj+food)	22021608LJ	3		0	0	0	0	0	30
5 weeks: dox (inj+food)	22021608LJ	4		0	0	0	0	0	13
5 weeks: dox (inj+food)	22021608LJ	5		0	0	0	0	0	11
5 weeks: dox (inj+food)	22021608LJ	6		30	0	28	0	0	23
5 weeks: dox (inj+food)	22021608LJ	7		129	0	115	0	0	9
5 weeks: dox (inj+food)	22021608LJ	8		169	0	158	0	0	6
5 weeks: dox (inj+food)	22021608LJ	9		162	0	120	0	0	2
5 weeks: dox (inj+food)	22021608LJ	10		47	0	30	0	0	0
5 weeks: dox (inj+food)	22021608LJ	11		0	0	0	0	0	0
5 weeks: dox (inj+food)	22021608LJ	12		0	0	0	0	0	0
5 weeks: dox (inj+food)	22021608LJ	total:		537	0	451	0	0	115
1 week: 1st gen control	21010905LJ	2		0	0	0	0	0	83
1 week: 1st gen control	21010905LJ	3		0	0	0	0	0	173
1 week: 1st gen control	21010905LJ	4		0	0	0	0	0	182
1 week: 1st gen control	21010905LJ	5		0	0	0	0	0	215
1 week: 1st gen control	21010905LJ	6		0	0	0	0	0	216
1 week: 1st gen control	21010905LJ	7		2	1	2	1	1	233
1 week: 1st gen control	21010905LJ	8		23	12	22	12	12	244
1 week: 1st gen control	21010905LJ	9		51	30	50	27	24	303
1 week: 1st gen control	21010905LJ	10		132	102	132	101	92	239
1 week: 1st gen control	21010905LJ	11		81	29	78	27	25	64
1 week: 1st gen control	21010905LJ	total:		289	174	284	168	154	1952
1 week: 1st gen control	21010906LJ	1		0	0	0	0	0	42
1 week: 1st gen control	21010906LJ	2		0	0	0	0	0	98
1 week: 1st gen control	21010906LJ	3		0	0	0	0	0	224
1 week: 1st gen control	21010906LJ	4		0	0	0	0	0	230
1 week: 1st gen control	21010906LJ	5		0	0	0	0	0	306
1 week: 1st gen control	21010906LJ	6		0	0	0	0	0	297
1 week: 1st gen control	21010906LJ	7		21	5	20	5	5	403
1 week: 1st gen control	21010906LJ	8		97	47	87	43	35	227
1 week: 1st gen control	21010906LJ	9		148	94	145	86	76	220
1 week: 1st gen control	21010906LJ	10		196	99	167	82	77	137
1 week: 1st gen control	21010906LJ	11		59	20	59	18	17	166
1 week: 1st gen control	21010906LJ	12		0	0	0	0	0	73
1 week: 1st gen control	21010906LJ	total:		521	265	478	234	210	2423
1 week: 1st gen control	21010907LJ	1		0	0	0	0	0	20
1 week: 1st gen control	21010907LJ	2		0	0	0	0	0	164
1 week: 1st gen control	21010907LJ	3		0	0	0	0	0	276
1 week: 1st gen control	21010907LJ	4		0	0	0	0	0	285
1 week: 1st gen control	21010907LJ	5		0	0	0	0	0	236
1 week: 1st gen control	21010907LJ	6		20	20	20	20	16	239
1 week: 1st gen control	21010907LJ	7		111	94	103	83	63	247
1 week: 1st gen control	21010907LJ	8		156	130	154	123	104	234
1 week: 1st gen control	21010907LJ	9		132	72	130	71	60	191
1 week: 1st gen control	21010907LJ	10		31	10	30	9	7	142
1 week: 1st gen control	21010907LJ	11		0	0	0	0	0	1
1 week: 1st gen control	21010907LJ	12		0	0	0	0	0	4
1 week: 1st gen control	21010907LJ	total:		450	326	437	306	250	2039
1 week: 1st gen control	21010908LJ	1		0	0	0	0	0	3
1 week: 1st gen control	21010908LJ	2		0	0	0	0	0	110
1 week: 1st gen control	21010908LJ	3		0	0	0	0	0	230
1 week: 1st gen control	21010908LJ	4		0	0	0	0	0	361
1 week: 1st gen control	21010908LJ	5		0	0	0	0	0	334
1 week: 1st gen control	21010908LJ	6		0	0	0	0	0	369
1 week: 1st gen control	21010908LJ	7		25	21	25	21	18	395
1 week: 1st gen control	21010908LJ	8		99	79	96	69	54	430
1 week: 1st gen control	21010908LJ	9		156	121	140	105	73	338
1 week: 1st gen control	21010908LJ	10		257	153	248	137	129	298
1 week: 1st gen control	21010908LJ	11		0	0	0	0	0	2
1 week: 1st gen control	21010908LJ	12		82	20	79	18	15	0
1 week: 1st gen control	21010908LJ	total:		619	394	588	350	289	2870

### Sheet: Summary
Condition	Mouse number	injection site R (control)	starter G	starter B	starter R-G	starter R-B	starter R-G-B	striatum	RATIO striatum/starter
5 weeks: no L, no dox	20122201LJ	701	640	493	493	380	358	0	0
5 weeks: no L, no dox	20122202LJ	1025	944	786	746	639	577	0	0
5 weeks: no L, no dox	20122203LJ	677	793	641	544	468	423	0	0
5 weeks: no L, no dox	20122204LJ	295	343	230	243	166	152	0	0
5 weeks: no L, no dox	Mean:	674.5	680	537.5	506.5	413.25	377.5	0	0
5 weeks: no G, no dox	21020901LJ	767	521	0	496	0	0	0	#DIV/0!
5 weeks: no G, no dox	21020902LJ	421	357	0	314	0	0	0	#DIV/0!
5 weeks: no G, no dox	21020903LJ	346	291	0	265	0	0	6	#DIV/0!
5 weeks: no G, no dox	21020904LJ	393	337	0	258	0	0	0	#DIV/0!
5 weeks: no G, no dox	Mean:	481.75	376.5	0	333.25	0	0	1.5	#DIV/0!
5 weeks: no Cre, no dox	20122101LJ	0	0	9	0	0	0	1	#DIV/0!
5 weeks: no Cre, no dox	20122102LJ	1	0	9	0	0	0	0	#DIV/0!
5 weeks: no Cre, no dox	20122103LJ	0	0	4	0	0	0	0	#DIV/0!
5 weeks: no Cre, no dox	20122104LJ	0	0	0	0	0	0	1	#DIV/0!
5 weeks: no Cre, no dox	Mean:	0.25	0	5.5	0	0	0	0.5	#DIV/0!
5 weeks: no Cre, dox (food)	20122105LJ	1	0	0	0	0	0	1	#DIV/0!
5 weeks: no Cre, dox (food)	20122106LJ	0	6	1	0	0	0	0	#DIV/0!
5 weeks: no Cre, dox (food)	19010201TL	1	0	0	0	0	0	0	#DIV/0!
5 weeks: no Cre, dox (food)	19010202TL	0	0	0	0	0	0	0	#DIV/0!
5 weeks: no Cre, dox (food)	Mean:	0.5	1.5	0.25	0	0	0	0.25	#DIV/0!
3 weeks: no dox	21020905LJ	N/A	456	342	392	293	266	14	0.0526316
3 weeks: no dox	21020906LJ	N/A	625	422	380	298	279	37	0.132616
3 weeks: no dox	21031101LJ	N/A	589	385	474	332	305	38	0.12459
3 weeks: no dox	21031102LJ	N/A	298	205	205	168	145	35	0.241379
3 weeks: no dox	Mean:	N/A	492	338.5	362.75	272.75	248.75	31	0.137804
3 weeks: dox (food)	21011503LJ	N/A	562	46	440	30	27	43	0.0977273
3 weeks: dox (food)	21011504LJ	N/A	491	33	409	25	23	23	0.0562347
3 weeks: dox (food)	21011505LJ	N/A	507	13	457	12	12	56	0.122538
3 weeks: dox (food)	21011506LJ	N/A	520	79	356	59	58	29	0.0814607
3 weeks: dox (food)	Mean:	N/A	520	42.75	415.5	31.5	30	37.75	0.0894902
3 weeks: dox (inj+food)	22021601LJ	N/A	619	42	535	39	38	48	0.0897196
3 weeks: dox (inj+food)	22021602LJ	N/A	437	29	369	29	29	74	0.200542
3 weeks: dox (inj+food)	22021603LJ	N/A	767	128	561	101	100	66	0.117647
3 weeks: dox (inj+food)	22021604LJ	N/A	222	9	205	9	9	30	0.146341
3 weeks: dox (inj+food)	Mean:	N/A	511.25	52	417.5	44.5	44	54.5	0.138563
5 weeks: no dox	21010501LJ	N/A	161	56	47	26	20	53	2.65
5 weeks: no dox	21010502LJ	N/A	412	321	287	236	210	40	0.190476
5 weeks: no dox	21010503LJ	N/A	648	461	544	396	372	154	0.413978
5 weeks: no dox	21011501LJ	N/A	272	223	203	193	139	60	0.431655
5 weeks: no dox	Mean:	N/A	373.25	265.25	270.25	212.75	185.25	76.75	0.921527
5 weeks: dox (food)	20122205LJ	N/A	570	2	483	2	2	107	0.221532
5 weeks: dox (food)	20122206LJ	N/A	241	0	180	0	0	152	0.844444
5 weeks: dox (food)	20122207LJ	N/A	328	6	152	2	1	112	0.736842
5 weeks: dox (food)	21011502LJ	N/A	486	34	417	13	13	67	0.160671
5 weeks: dox (food)	Mean:	N/A	406.25	10.5	308	4.25	4	109.5	0.490873
5 weeks: dox (inj+food)	22021605LJ	N/A	227	0	127	0	0	117	0.92126
5 weeks: dox (inj+food)	22021606LJ	N/A	554	0	479	0	0	130	0.271399
5 weeks: dox (inj+food)	22021607LJ	N/A	413	0	362	0	0	94	0.259669
5 weeks: dox (inj+food)	22021608LJ	N/A	537	0	451	0	0	115	0.254989
5 weeks: dox (inj+food)	Mean:	N/A	432.75	0	354.75	0	0	114	0.426829
1 week: 1st gen control	21010905LJ	N/A	289	174	284	168	154	1952	12.6753
1 week: 1st gen control	21010906LJ	N/A	521	265	478	234	210	2423	11.5381
1 week: 1st gen control	21010907LJ	N/A	450	326	437	306	250	2039	8.156
1 week: 1st gen control	21010908LJ	N/A	619	394	588	350	289	2870	9.9308
1 week: 1st gen control	Mean:	N/A	469.75	289.75	446.75	264.5	225.75	2321	10.5751

### Sheet: ANOVA
DAT Striatum								Controls
3 weeks no dox	3 weeks dox (food)							3 weeks no dox	5 weeks no L, no dox
14	43							14	0
37	23							37	0
38	56							38	0
35	29							35	0
Anova: Single Factor								Anova: Single Factor
SUMMARY								SUMMARY
Groups	Count	Sum	Average	Variance				Groups	Count	Sum	Average	Variance
3 weeks no dox	4	124	31	130				3 weeks no dox	4	124	31	130
3 weeks dox (food)	4	151	37.75	218.25				5 weeks no L, no dox	4	0	0	0
ANOVA								ANOVA
Source of Variation	SS	df	MS	F	P-value	F crit		Source of Variation	SS	df	MS	F	P-value	F crit
Between Groups	91.125	1	91.125	0.523331	0.496646	5.98738		Between Groups	1922	1	1922	29.5692	0.00160574	5.98738
Within Groups	1044.75	6	174.125					Within Groups	390	6	65
Total	1135.88	7						Total	2312	7
3 weeks no dox	5 weeks no dox							3 weeks no dox	5 weeks no G, no dox
14	53							14	0
37	40							37	0
38	154							38	6
35	60							35	0
Anova: Single Factor								Anova: Single Factor
SUMMARY								SUMMARY
Groups	Count	Sum	Average	Variance				Groups	Count	Sum	Average	Variance
3 weeks no dox	4	124	31	130				3 weeks no dox	4	124	31	130
5 weeks no dox	4	307	76.75	2720.92				5 weeks no G, no dox	4	6	1.5	9
ANOVA								ANOVA
Source of Variation	SS	df	MS	F	P-value	F crit		Source of Variation	SS	df	MS	F	P-value	F crit
Between Groups	4186.12	1	4186.12	2.93669	0.13742	5.98738		Between Groups	1740.5	1	1740.5	25.0432	0.00244183	5.98738
Within Groups	8552.75	6	1425.46					Within Groups	417	6	69.5
Total	12738.9	7						Total	2157.5	7
3 weeks dox (food)	5 weeks dox (food)							3 weeks no dox	5 weeks no Cre, no dox
43	107							14	1
23	152							37	0
56	112							38	0
29	67							35	1
Anova: Single Factor								Anova: Single Factor
SUMMARY								SUMMARY
Groups	Count	Sum	Average	Variance				Groups	Count	Sum	Average	Variance
3 weeks dox (food)	4	151	37.75	218.25				3 weeks no dox	4	124	31	130
5 weeks dox (food)	4	438	109.5	1208.33				5 weeks no Cre, no dox	4	2	0.5	0.333333
ANOVA								ANOVA
Source of Variation	SS	df	MS	F	P-value	F crit		Source of Variation	SS	df	MS	F	P-value	F crit
Between Groups	10296.1	1	10296.1	14.4347	0.00897517	5.98738		Between Groups	1860.5	1	1860.5	28.5499	0.00175592	5.98738
Within Groups	4279.75	6	713.292					Within Groups	391	6	65.1667
Total	14575.9	7						Total	2251.5	7
5 weeks no dox	5 weeks dox (food)							3 weeks no dox	5 weeks no Cre, dox (food)
53	107							14	1
40	152							37	0
154	112							38	0
60	67							35	0
Anova: Single Factor								Anova: Single Factor
SUMMARY								SUMMARY
Groups	Count	Sum	Average	Variance				Groups	Count	Sum	Average	Variance
5 weeks no dox	4	307	76.75	2720.92				3 weeks no dox	4	124	31	130
5 weeks dox (food)	4	438	109.5	1208.33				5 weeks no Cre, dox (food)	4	1	0.25	0.25
ANOVA								ANOVA
Source of Variation	SS	df	MS	F	P-value	F crit		Source of Variation	SS	df	MS	F	P-value	F crit
Between Groups	2145.12	1	2145.12	1.09188	0.336315	5.98738		Between Groups	1891.12	1	1891.12	29.0384	0.00168171	5.98738
Within Groups	11787.8	6	1964.62					Within Groups	390.75	6	65.125
Total	13932.9	7						Total	2281.88	7
3 weeks no dox	1st generation							3 weeks dox (food)	5 weeks no L, no dox
14	1952							43	0
37	2423							23	0
38	2039							56	0
35	2870							29	0
Anova: Single Factor								Anova: Single Factor
SUMMARY								SUMMARY
Groups	Count	Sum	Average	Variance				Groups	Count	Sum	Average	Variance
3 weeks no dox	4	124	31	130				3 weeks dox (food)	4	151	37.75	218.25
1st generation	4	9284	2321	175830				5 weeks no L, no dox	4	0	0	0
ANOVA								ANOVA
Source of Variation	SS	df	MS	F	P-value	F crit		Source of Variation	SS	df	MS	F	P-value	F crit
Between Groups	10488200	1	10488200	119.211	3.50217e-05	5.98738		Between Groups	2850.12	1	2850.12	26.118	0.00219846	5.98738
Within Groups	527880	6	87980					Within Groups	654.75	6	109.125
Total	11016080	7						Total	3504.88	7
3 weeks dox (food)	1st generation							3 weeks dox (food)	5 weeks no G, no dox
43	1952							43	0
23	2423							23	0
56	2039							56	6
29	2870							29	0
Anova: Single Factor								Anova: Single Factor
SUMMARY								SUMMARY
Groups	Count	Sum	Average	Variance				Groups	Count	Sum	Average	Variance
3 weeks dox (food)	4	151	37.75	218.25				3 weeks dox (food）	4	151	37.75	218.25
1st genertaion	4	9284	2321	175830				5 weeks no G, no dox	4	6	1.5	9
ANOVA								ANOVA
Source of Variation	SS	df	MS	F	P-value	F crit		Source of Variation	SS	df	MS	F	P-value	F crit
Between Groups	1.04265e+07	1	1.04265e+07	118.45	3.56723e-05	5.98738		Between Groups	2628.12	1	2628.12	23.1298	0.00297222	5.98738
Within Groups	528145	6	88024.1					Within Groups	681.75	6	113.625
Total	1.09546e+07	7						Total	3309.88	7
5 weeks no dox	1st generation							3 weeks dox (food)	5 weeks no Cre, no dox
53	1952							43	1
40	2423							23	0
154	2039							56	0
60	2870							29	1
Anova: Single Factor								Anova: Single Factor
SUMMARY								SUMMARY
Groups	Count	Sum	Average	Variance				Groups	Count	Sum	Average	Variance
5 weeks no dox	4	307	76.75	2720.92				3 weeks dox (food)	4	151	37.75	218.25
1st genertaion	4	9284	2321	175830				5 weeks no Cre, no dox	4	2	0.5	0.333333
ANOVA								ANOVA
Source of Variation	SS	df	MS	F	P-value	F crit		Source of Variation	SS	df	MS	F	P-value	F crit
Between Groups	1.00733e+07	1	1.00733e+07	112.834	4.10091e-05	5.98738		Between Groups	2775.12	1	2775.12	25.3919	0.00235909	5.98738
Within Groups	535653	6	89275.5					Within Groups	655.75	6	109.292
Total	1.0609e+07	7						Total	3430.88	7
5 weeks dox (food)	1st generation							3 weeks dox (food)	5 weeks no Cre, dox (food)
107	1952							43	1
152	2423							23	0
112	2039							56	0
67	2870							29	0
Anova: Single Factor								Anova: Single Factor
SUMMARY								SUMMARY
Groups	Count	Sum	Average	Variance				Groups	Count	Sum	Average	Variance
5 weeks dox (food)	4	438	109.5	1208.33				3 weeks dox (food)	4	151	37.75	218.25
1st genertaion	4	9284	2321	175830				5 weeks no Cre, dox (food)	4	1	0.25	0.25
ANOVA								ANOVA
Source of Variation	SS	df	MS	F	P-value	F crit		Source of Variation	SS	df	MS	F	P-value	F crit
Between Groups	9.78146e+06	1	9.78146e+06	110.501	4.35397e-05	5.98738		Between Groups	2812.5	1	2812.5	25.7437	0.00227937	5.98738
Within Groups	531115	6	88519.2					Within Groups	655.5	6	109.25
Total	1.03126e+07	7						Total	3468	7
DAT Starter R-G cells								5 weeks no dox	5 weeks no L, no dox
3 weeks no dox	3 weeks dox (food)							53	0
392	440							40	0
380	409							154	0
474	457							60	0
205	356
								Anova: Single Factor
Anova: Single Factor
								SUMMARY
SUMMARY								Groups	Count	Sum	Average	Variance
Groups	Count	Sum	Average	Variance				5 weeks no dox	4	307	76.75	2720.92
3 weeks no dox	4	1451	362.75	12804.9				5 weeks no L, no dox	4	0	0	0
3 weeks dox (food)	4	1662	415.5	1968.33
								ANOVA
ANOVA								Source of Variation	SS	df	MS	F	P-value	F crit
Source of Variation	SS	df	MS	F	P-value	F crit		Between Groups	11781.1	1	11781.1	8.65967	0.0258557	5.98738
Between Groups	5565.12	1	5565.12	0.753406	0.418758	5.98738		Within Groups	8162.75	6	1360.46
Within Groups	44319.8	6	7386.62
								Total	19943.9	7
Total	49884.9	7
								5 weeks no dox	5 weeks no G, no dox
3 weeks no dox	5 weeks no dox							53	0
392	47							40	0
380	287							154	6
474	544							60	0
205	203
								Anova: Single Factor
Anova: Single Factor
								SUMMARY
SUMMARY								Groups	Count	Sum	Average	Variance
Groups	Count	Sum	Average	Variance				5 weeks no dox	4	307	76.75	2720.92
3 weeks no dox	4	1451	362.75	12804.9				5 weeks no G, no dox	4	6	1.5	9
5 weeks no dox	4	1081	270.25	43194.2
								ANOVA
ANOVA								Source of Variation	SS	df	MS	F	P-value	F crit
Source of Variation	SS	df	MS	F	P-value	F crit		Between Groups	11325.1	1	11325.1	8.29705	0.0280409	5.98738
Between Groups	17112.5	1	17112.5	0.61117	0.464071	5.98738		Within Groups	8189.75	6	1364.96
Within Groups	167998	6	27999.6
								Total	19514.9	7
Total	185110	7
								5 weeks no dox	5 weeks no Cre, no dox
3 weeks dox (food)	5 weeks dox (food)							53	1
440	483							40	0
409	180							154	0
457	152							60	1
356	417
								Anova: Single Factor
Anova: Single Factor
								SUMMARY
SUMMARY								Groups	Count	Sum	Average	Variance
Groups	Count	Sum	Average	Variance				5 weeks no dox	4	307	76.75	2720.92
3 weeks dox (food)	4	1662	415.5	1968.33				5 weeks no Cre, no dox	4	2	0.5	0.333333
5 weeks dox (food)	4	1232	308	27742
								ANOVA
ANOVA								Source of Variation	SS	df	MS	F	P-value	F crit
Source of Variation	SS	df	MS	F	P-value	F crit		Between Groups	11628.1	1	11628.1	8.54616	0.0265143	5.98738
Between Groups	23112.5	1	23112.5	1.55586	0.258751	5.98738		Within Groups	8163.75	6	1360.62
Within Groups	89131	6	14855.2
								Total	19791.9	7
Total	112244	7
								5 weeks no dox	5 weeks no Cre, dox (food)
5 weeks no dox	5 weeks dox (food)							53	1
47	483							40	0
287	180							154	0
544	152							60	0
203	417
								Anova: Single Factor
Anova: Single Factor
								SUMMARY
SUMMARY								Groups	Count	Sum	Average	Variance
Groups	Count	Sum	Average	Variance				5 weeks no dox	4	307	76.75	2720.92
5 weeks no dox	4	1081	270.25	43194.2				5 weeks no Cre, dox (food)	4	1	0.25	0.25
5 weeks dox (food)	4	1232	308	27742
								ANOVA
ANOVA								Source of Variation	SS	df	MS	F	P-value	F crit
Source of Variation	SS	df	MS	F	P-value	F crit		Between Groups	11704.5	1	11704.5	8.60256	0.0261843	5.98738
Between Groups	2850.12	1	2850.12	0.0803574	0.786341	5.98738		Within Groups	8163.5	6	1360.58
Within Groups	212809	6	35468.1
								Total	19868	7
Total	215659	7
								5 weeks dox (food)	5 weeks no L, no dox
Dox(inj+food) vs dox food								107	0
3 weeks: dox (food)	3 weeks: dox (inj+food)							152	0
43	48							112	0
23	74							67	0
56	66
29	30							Anova: Single Factor
Anova: Single Factor								SUMMARY
								Groups	Count	Sum	Average	Variance
SUMMARY								5 weeks dox (food)	4	438	109.5	1208.33
Groups	Count	Sum	Average	Variance				5 weeks no L, no dox	4	0	0	0
3 weeks: dox (food)	4	151	37.75	218.25
3 weeks: dox(inj+food)	4	218	54.5	385
								ANOVA
								Source of Variation	SS	df	MS	F	P-value	F crit
ANOVA								Between Groups	23980.5	1	23980.5	39.6919	0.000745466	5.98738
Source of Variation	SS	df	MS	F	P-value	F crit		Within Groups	3625	6	604.167
Between Groups	561.125	1	561.125	1.86034	0.221534	5.98738
Within Groups	1809.75	6	301.625					Total	27605.5	7
Total	2370.88	7						5 weeks dox (food)	5 weeks no G, no dox
								107	0
5 weeks: dox (food)	5 weeks: dox (inj+food)							152	0
107	117							112	6
152	130							67	0
112	94
67	115							Anova: Single Factor
Anova: Single Factor								SUMMARY
								Groups	Count	Sum	Average	Variance
SUMMARY								5 weeks dox (food)	4	438	109.5	1208.33
Groups	Count	Sum	Average	Variance				5 weeks no G, no dox	4	6	1.5	9
5 weeks: dox (food)	4	438	109.5	1208.33
5 weeks: dox (inj+food)	4	456	114	222
								ANOVA
								Source of Variation	SS	df	MS	F	P-value	F crit
ANOVA								Between Groups	23328	1	23328	38.3264	0.000817896	5.98738
Source of Variation	SS	df	MS	F	P-value	F crit		Within Groups	3652	6	608.667
Between Groups	40.5	1	40.5	0.0566302	0.819822	5.98738
Within Groups	4291	6	715.167					Total	26980	7
Total	4331.5	7						5 weeks dox (food)	5 weeks no Cre, no dox
								107	1
								152	0
								112	0
								67	1
								Anova: Single Factor
								SUMMARY
								Groups	Count	Sum	Average	Variance
								5 weeks dox (food)	4	438	109.5	1208.33
								5 weeks no Cre, no dox	4	2	0.5	0.333333
								ANOVA
								Source of Variation	SS	df	MS	F	P-value	F crit
								Between Groups	23762	1	23762	39.3194	0.000764347	5.98738
								Within Groups	3626	6	604.333
								Total	27388	7
								5 weeks dox (food)	5 weeks no Cre, dox (food)
								107	1
								152	0
								112	0
								67	0
								Anova: Single Factor
								SUMMARY
								Groups	Count	Sum	Average	Variance
								5 weeks dox (food)	4	438	109.5	1208.33
								5 weeks no Cre, dox (food)	4	1	0.25	0.25
								ANOVA
								Source of Variation	SS	df	MS	F	P-value	F crit
								Between Groups	23871.1	1	23871.1	39.5027	0.000754978	5.98738
								Within Groups	3625.75	6	604.292
								Total	27496.9	7

### Sheet: p value
DAT Striatum Comparison	P-value
3 weeks: no dox vs 3 weeks: dox (food)	0.496646
3 weeks: no dox vs 5 weeks: no dox	0.13742
3 weeks: dox (food) vs 5 weeks: dox (food)	0.00897517
5 weeks: no dox vs 5 weeks: dox (food)	0.336315
3 weeks: no dox vs 1 week: 1st gen control	3.50217e-05
3 weeks: dox (food) vs 1 week: 1st gen control	3.56723e-05
5 weeks: no dox vs 1 week: 1st gen control	4.10091e-05
5 weeks: dox (food) vs 1 week: 1st gen control	4.35397e-05
3 weeks: no dox vs 5 weeks: no L, no dox	0.00160574
3 weeks: no dox vs 5 weeks: no G, no dox	0.00244183
3 weeks: no dox vs 5 weeks: no Cre, no dox	0.00175592
3 weeks: no dox vs 5 weeks: no Cre, dox (food)	0.00168171
3 weeks: dox (food) vs 5 weeks: no L, dox (food)	0.00219846
3 weeks: dox (food) vs 5 weeks: no G, no dox	0.00297222
3 weeks: dox (food) vs 5 weeks: no Cre, no dox	0.00235909
3 weeks: dox (food) vs 5 weeks: no Cre, dox (food)	0.00227937
5 weeks: no dox vs 5 weeks: no L, no dox	0.0258557
5 weeks: no dox vs 5 weeks: no G, no dox	0.0280409
5 weeks: no dox vs 5weeks: no Cre, no dox	0.0265143
5 weeks: no dox vs 5 weeks: no Cre, dox (food)	0.0261843
5 weeks: dox (food) vs 5 weeks: no L, dox (food)	0.000745466
5 weeks: dox (food) vs 5 weeks: no G, no dox	0.000817896
5 weeks: dox (food) vs 5 weeks: no Cre, no dox	0.000764347
5 weeks: dox (food) vs 5 weeks: no Cre, dox (food)	0.000754978
DAT Starter R-G Comparision	P-value
3 weeks: no dox vs 3 weeks: dox (food)	0.418758
3 weeks: no dox vs 5 weeks: no dox	0.464071
3 weeks: dox (food) vs 5 weeks: dox (food)	0.258751
5 weeks: no dox vs 5 weeks: dox (food)	0.786341
dox (food) vs dox (inj+food)	P-value
3 weeks: dox (food) vs dox (inj+food)	0.221534
5 weeks: dox (food) vs dox (inj+food)	0.819822
