## Supplementary File S3: Counts and statistics for PV-Cre experiments. for "Long-term labeling and imaging of synaptically-connected neuronal networks *in vivo* using double-deletion-mutant rabies viruses"

### Sheet: PV-Cre Detailed Counts-1
Condition	Mouse number	Section number	injection site R (control)	starter G	starter B	starter R-G	starter R-B	starter R-G-B	thalamus
5 weeks: no L, no dox	21020907LJ	7	4	45	23	3	2	2	0
5 weeks: no L, no dox	21020907LJ	8	4	25	12	1	1	0	0
5 weeks: no L, no dox	21020907LJ	9	2	14	1	1	0	0	0
5 weeks: no L, no dox	21020907LJ	total:	10	84	36	5	3	2	0
5 weeks: no L, no dox	21020908LJ	5	14	35	25	11	12	10	0
5 weeks: no L, no dox	21020908LJ	6	85	94	63	59	48	45	0
5 weeks: no L, no dox	21020908LJ	7	59	69	34	55	28	25	0
5 weeks: no L, no dox	21020908LJ	8	10	25	30	8	8	7	0
5 weeks: no L, no dox	21020908LJ	total:	168	223	152	133	96	87	0
5 weeks: no L, no dox	21031103LJ	6	0	2	2	0	0	0	0
5 weeks: no L, no dox	21031103LJ	7	1	25	15	1	0	0	0
5 weeks: no L, no dox	21031103LJ	8	3	24	10	0	0	0	0
5 weeks: no L, no dox	21031103LJ	9	0	35	12	0	0	0	0
5 weeks: no L, no dox	21031103LJ	10	0	11	2	0	0	0	0
5 weeks: no L, no dox	21031103LJ	total:	4	97	41	1	0	0	0
5 weeks: no L, no dox	21031104LJ	2	0	5	4	0	0	0	0
5 weeks: no L, no dox	21031104LJ	3	4	32	23	2	4	2	0
5 weeks: no L, no dox	21031104LJ	4	18	58	10	13	4	4	0
5 weeks: no L, no dox	21031104LJ	5	8	35	20	6	3	3	0
5 weeks: no L, no dox	21031104LJ	6	6	40	12	4	1	0	0
5 weeks: no L, no dox	21031104LJ	total:	36	170	69	25	12	9	0
5 weeks: no G, no dox	20121808LJ	5	173	159	0	132	0	0	0
5 weeks: no G, no dox	20121808LJ	6	9	16	0	9	0	0	0
5 weeks: no G, no dox	20121808LJ	9	0	0	0	0	0	0	1
5 weeks: no G, no dox	20121808LJ	total:	182	175	0	141	0	0	1
5 weeks: no G, no dox	20121809LJ	6	48	68	0	45	0	0	0
5 weeks: no G, no dox	20121809LJ	7	91	130	0	83	0	0	0
5 weeks: no G, no dox	20121809LJ	8	6	12	0	6	0	0	0
5 weeks: no G, no dox	20121809LJ	total:	145	210	0	134	0	0	0
5 weeks: no G, no dox	20121810LJ	5	2	5	0	1	0	0	0
5 weeks: no G, no dox	20121810LJ	6	107	121	0	93	0	0	0
5 weeks: no G, no dox	20121810LJ	7	87	87	0	69	0	0	0
5 weeks: no G, no dox	20121810LJ	8	1	5	0	1	0	0	0
5 weeks: no G, no dox	20121810LJ	total:	197	218	0	164	0	0	0
5 weeks: no G, no dox	20121811LJ	4	6	9	0	6	0	0	0
5 weeks: no G, no dox	20121811LJ	5	74	86	0	67	0	0	0
5 weeks: no G, no dox	20121811LJ	6	23	27	0	20	0	0	0
5 weeks: no G, no dox	20121811LJ	total:	103	122	0	93	0	0	0
5 weeks: no Cre, no dox	20121902LJ	6	9	17	25	0	3	0	0
5 weeks: no Cre, no dox	20121902LJ	7	11	2	9	1	0	0	0
5 weeks: no Cre, no dox	20121902LJ	8	1	0	0	0	0	0	0
5 weeks: no Cre, no dox	20121902LJ	total:	21	19	34	1	3	0	0
5 weeks: no Cre, no dox	20121903LJ	7	3	2	26	0	0	0	0
5 weeks: no Cre, no dox	20121903LJ	8	3	4	5	2	2	2	0
5 weeks: no Cre, no dox	20121903LJ	total:	6	6	31	2	2	2	0
5 weeks: no Cre, no dox	20121904LJ	5	11	10	32	2	0	0	0
5 weeks: no Cre, no dox	20121904LJ	6	2	5	18	1	0	0	0
5 weeks: no Cre, no dox	20121904LJ	total:	13	15	50	3	0	0	0
5 weeks: no Cre, no dox	21010504LJ	7	1	0	3	0	0	0	0
5 weeks: no Cre, no dox	21010504LJ	8	0	0	1	0	0	0	0
5 weeks: no Cre, no dox	21010504LJ	total:	1	0	4	0	0	0	0
5 weeks: no Cre, dox (food)	20121905LJ	6	7	6	3	3	3	3	0
5 weeks: no Cre, dox (food)	20121905LJ	7	0	3	0	0	0	0	0
5 weeks: no Cre, dox (food)	20121905LJ	9	1	0	0	0	0	0	0
5 weeks: no Cre, dox (food)	20121905LJ	total:	8	9	3	3	3	3	0
5 weeks: no Cre, dox (food)	20121907LJ	7	1	0	0	0	0	0	0
5 weeks: no Cre, dox (food)	20121907LJ	8	0	1	0	0	0	0	0
5 weeks: no Cre, dox (food)	20121907LJ	total:	1	1	0	0	0	0	0
5 weeks: no Cre, dox (food)	20121908LJ	5	1	7	0	0	0	0	0
5 weeks: no Cre, dox (food)	20121908LJ	6	3	0	1	0	0	0	0
5 weeks: no Cre, dox (food)	20121908LJ	total:	4	7	1	0	0	0	0
5 weeks: no Cre, dox (food)	20122107LJ	6	6	10	1	1	1	0	0
5 weeks: no Cre, dox (food)	20122107LJ	7	0	2	0	0	0	0	0
5 weeks: no Cre, dox (food)	20122107LJ	total:	6	12	1	1	1	0	0
3 weeks: no dox	20123001LJ	5		118	59	72	54	53	0
3 weeks: no dox	20123001LJ	6		193	149	165	142	133	0
3 weeks: no dox	20123001LJ	7		134	89	105	87	85	0
3 weeks: no dox	20123001LJ	8		16	4	5	4	4	0
3 weeks: no dox	20123001LJ	9		0	0	0	0	0	0
3 weeks: no dox	20123001LJ	10		0	0	0	0	0	3
3 weeks: no dox	20123001LJ	11		0	0	0	0	0	2
3 weeks: no dox	20123001LJ	12		0	0	0	0	0	1
3 weeks: no dox	20123001LJ	total:		461	301	347	287	275	6
3 weeks: no dox	18103001TL	7		6	2	3	2	1	0
3 weeks: no dox	18103001TL	8		29	2	7	1	0	0
3 weeks: no dox	18103001TL	9		66	4	8	4	3	0
3 weeks: no dox	18103001TL	10		0	0	0	0	0	2
3 weeks: no dox	18103001TL	11		0	0	0	0	0	3
3 weeks: no dox	18103001TL	12		0	0	0	0	0	2
3 weeks: no dox	18103001TL	total:		101	8	18	7	4	7
3 weeks: no dox	18103001LJ	5		9	4	1	1	1	0
3 weeks: no dox	18103001LJ	6		167	60	74	55	53	0
3 weeks: no dox	18103001LJ	7		173	105	106	91	79	0
3 weeks: no dox	18103001LJ	8		78	22	29	16	15	0
3 weeks: no dox	18103001LJ	9		0	0	0	0	0	1
3 weeks: no dox	18103001LJ	total:		427	191	210	163	148	1
3 weeks: no dox	20123004LJ	3		0	0	0	0	0	0
3 weeks: no dox	20123004LJ	4		0	0	0	0	0	0
3 weeks: no dox	20123004LJ	5		28	7	2	2	2	0
3 weeks: no dox	20123004LJ	6		46	25	17	18	8	0
3 weeks: no dox	20123004LJ	7		49	19	25	15	15	0
3 weeks: no dox	20123004LJ	8		33	11	5	2	2	0
3 weeks: no dox	20123004LJ	total:		156	62	49	37	27	0
3 weeks: dox (food)	18120701TL	6		74	1	26	1	1	0
3 weeks: dox (food)	18120701TL	7		323	116	176	83	82	0
3 weeks: dox (food)	18120701TL	8		130	60	92	54	50	0
3 weeks: dox (food)	18120701TL	10		0	0	0	0	0	1
3 weeks: dox (food)	18120701TL	14		0	0	0	0	0	1
3 weeks: dox (food)	18120701TL	total:		527	177	294	138	133	2
3 weeks: dox (food)	18120704TL	6		29	2	3	2	1	0
3 weeks: dox (food)	18120704TL	7		251	132	151	111	101	0
3 weeks: dox (food)	18120704TL	8		272	106	147	89	84	0
3 weeks: dox (food)	18120704TL	9		34	1	5	1	1	0
3 weeks: dox (food)	18120704TL	total:		586	241	306	203	187	0
3 weeks: dox (food)	20123007LJ	3		20	4	11	3	3	0
3 weeks: dox (food)	20123007LJ	4		41	7	19	7	7	0
3 weeks: dox (food)	20123007LJ	5		99	30	65	26	24	0
3 weeks: dox (food)	20123007LJ	6		113	51	94	48	47	0
3 weeks: dox (food)	20123007LJ	7		39	5	23	5	5	0
3 weeks: dox (food)	20123007LJ	8		2	0	0	0	0	0
3 weeks: dox (food)	20123007LJ	9		0	0	0	0	0	6
3 weeks: dox (food)	20123007LJ	total:		314	97	212	89	86	6
3 weeks: dox (food)	20123008LJ	4		8	3	5	3	3	0
3 weeks: dox (food)	20123008LJ	5		86	26	64	24	23	0
3 weeks: dox (food)	20123008LJ	6		157	100	129	85	83	0
3 weeks: dox (food)	20123008LJ	7		178	88	148	85	84	0
3 weeks: dox (food)	20123008LJ	8		22	7	11	6	5	0
3 weeks: dox (food)	20123008LJ	9		2	0	1	0	0	4
3 weeks: dox (food)	20123008LJ	10		0	0	0	0	0	3
3 weeks: dox (food)	20123008LJ	total:		453	224	358	203	198	7
3 weeks: dox (inj+food)	22021401LJ	1		0	0	0	0	0	0
3 weeks: dox (inj+food)	22021401LJ	2		0	0	0	0	0	0
3 weeks: dox (inj+food)	22021401LJ	3		0	0	0	0	0	0
3 weeks: dox (inj+food)	22021401LJ	4		2	0	0	0	0	0
3 weeks: dox (inj+food)	22021401LJ	5		23	1	10	1	1	0
3 weeks: dox (inj+food)	22021401LJ	6		23	5	11	4	3	0
3 weeks: dox (inj+food)	22021401LJ	7		12	4	7	4	4	0
3 weeks: dox (inj+food)	22021401LJ	8		1	0	1	0	0	0
3 weeks: dox (inj+food)	22021401LJ	9		0	0	0	0	0	10
3 weeks: dox (inj+food)	22021401LJ	10		0	0	0	0	0	3
3 weeks: dox (inj+food)	22021401LJ	11		0	0	0	0	0	0
3 weeks: dox (inj+food)	22021401LJ	12		0	0	0	0	0	0
3 weeks: dox (inj+food)	22021401LJ	13		0	0	0	0	0	0
3 weeks: dox (inj+food)	22021401LJ	14		0	0	0	0	0	0
3 weeks: dox (inj+food)	22021401LJ	15		0	0	0	0	0	0
3 weeks: dox (inj+food)	22021401LJ	total		61	10	29	9	8	13
3 weeks: dox (inj+food)	22021402LJ	1		0	0	0	0	0	0
3 weeks: dox (inj+food)	22021402LJ	2		0	0	0	0	0	0
3 weeks: dox (inj+food)	22021402LJ	3		0	0	0	0	0	0
3 weeks: dox (inj+food)	22021402LJ	4		0	0	0	0	0	0
3 weeks: dox (inj+food)	22021402LJ	5		0	0	0	0	0	0
3 weeks: dox (inj+food)	22021402LJ	6		84	38	52	38	38	0
3 weeks: dox (inj+food)	22021402LJ	7		71	18	69	18	18	0
3 weeks: dox (inj+food)	22021402LJ	8		23	6	7	6	5	0
3 weeks: dox (inj+food)	22021402LJ	9		6	1	1	0	0	0
3 weeks: dox (inj+food)	22021402LJ	10		0	0	0	0	0	3
3 weeks: dox (inj+food)	22021402LJ	11		0	0	0	0	0	1
3 weeks: dox (inj+food)	22021402LJ	12		0	0	0	0	0	0
3 weeks: dox (inj+food)	22021402LJ	13		0	0	0	0	0	0
3 weeks: dox (inj+food)	22021402LJ	14		0	0	0	0	0	0
3 weeks: dox (inj+food)	22021402LJ	15		0	0	0	0	0	0
3 weeks: dox (inj+food)	22021402LJ	total		184	63	129	62	61	4
3 weeks: dox (inj+food)	22021405LJ	1		0	0	0	0	0	0
3 weeks: dox (inj+food)	22021405LJ	2		0	0	0	0	0	0
3 weeks: dox (inj+food)	22021405LJ	3		0	0	0	0	0	0
3 weeks: dox (inj+food)	22021405LJ	4		34	6	12	4	4	0
3 weeks: dox (inj+food)	22021405LJ	5		109	60	94	60	60	0
3 weeks: dox (inj+food)	22021405LJ	6		73	30	62	30	30	0
3 weeks: dox (inj+food)	22021405LJ	7		7	1	3	0	0	0
3 weeks: dox (inj+food)	22021405LJ	8		0	0	0	0	0	0
3 weeks: dox (inj+food)	22021405LJ	9		0	0	0	0	0	5
3 weeks: dox (inj+food)	22021405LJ	10		0	0	0	0	0	3
3 weeks: dox (inj+food)	22021405LJ	11		0	0	0	0	0	0
3 weeks: dox (inj+food)	22021405LJ	12		0	0	0	0	0	0
3 weeks: dox (inj+food)	22021405LJ	13		0	0	0	0	0	0
3 weeks: dox (inj+food)	22021405LJ	14		0	0	0	0	0	0
3 weeks: dox (inj+food)	22021405LJ	15		0	0	0	0	0	0
3 weeks: dox (inj+food)	22021405LJ	total		223	97	171	94	94	8
3 weeks: dox (inj+food)	22041005LJ	1		0	0	0	0	0	0
3 weeks: dox (inj+food)	22041005LJ	2		0	0	0	0	0	0
3 weeks: dox (inj+food)	22041005LJ	3		0	0	0	0	0	0
3 weeks: dox (inj+food)	22041005LJ	4		6	0	2	0	0	0
3 weeks: dox (inj+food)	22041005LJ	5		59	22	36	21	19	0
3 weeks: dox (inj+food)	22041005LJ	6		60	15	51	14	14	0
3 weeks: dox (inj+food)	22041005LJ	7		20	4	16	4	4	0
3 weeks: dox (inj+food)	22041005LJ	8		3	0	1	0	0	0
3 weeks: dox (inj+food)	22041005LJ	9		0	0	0	0	0	0
3 weeks: dox (inj+food)	22041005LJ	10		0	0	0	0	0	1
3 weeks: dox (inj+food)	22041005LJ	11		0	0	0	0	0	1
3 weeks: dox (inj+food)	22041005LJ	12		0	0	0	0	0	1
3 weeks: dox (inj+food)	22041005LJ	13		0	0	0	0	0	0
3 weeks: dox (inj+food)	22041005LJ	14		0	0	0	0	0	0
3 weeks: dox (inj+food)	22041005LJ	15		0	0	0	0	0	0
3 weeks: dox (inj+food)	22041005LJ	total		148	41	106	39	37	3
5 weeks: no dox	18103002TL	6		78	28	36	24	23	0
5 weeks: no dox	18103002TL	7		138	46	64	42	40	0
5 weeks: no dox	18103002TL	8		26	9	15	8	7	0
5 weeks: no dox	18103002TL	10		0	0	0	0	0	6
5 weeks: no dox	18103002TL	11		0	0	0	0	0	2
5 weeks: no dox	18103002TL	total:		242	83	115	74	70	8
5 weeks: no dox	20121802LJ	2		0	0	0	0	0	0
5 weeks: no dox	20121802LJ	3		0	0	0	0	0	0
5 weeks: no dox	20121802LJ	4		0	0	0	0	0	0
5 weeks: no dox	20121802LJ	5		14	7	0	0	0	0
5 weeks: no dox	20121802LJ	6		166	107	112	89	86	0
5 weeks: no dox	20121802LJ	7		180	137	140	126	116	0
5 weeks: no dox	20121802LJ	8		96	37	56	31	31	0
5 weeks: no dox	20121802LJ	9		2	2	2	2	2	4
5 weeks: no dox	20121802LJ	10		0	0	0	0	0	11
5 weeks: no dox	20121802LJ	11		0	0	0	0	0	2
5 weeks: no dox	20121802LJ	12		0	0	0	0	0	0
5 weeks: no dox	20121802LJ	total:		458	290	310	248	235	17
5 weeks: no dox	20121803LJ	5		1	0	1	0	0	0
5 weeks: no dox	20121803LJ	6		220	146	165	131	129	0
5 weeks: no dox	20121803LJ	7		217	158	162	137	137	0
5 weeks: no dox	20121803LJ	8		138	80	103	73	70	0
5 weeks: no dox	20121803LJ	total:		576	384	431	341	336	0
5 weeks: no dox	18103002LJ	5		40	13	26	13	12	0
5 weeks: no dox	18103002LJ	6		112	51	65	41	40	0
5 weeks: no dox	18103002LJ	7		48	10	17	8	7	0
5 weeks: no dox	18103002LJ	8		0	0	0	0	0	1
5 weeks: no dox	18103002LJ	10		0	0	0	0	0	3
5 weeks: no dox	18103002LJ	11		0	0	0	0	0	1
5 weeks: no dox	18103002LJ	total:		200	74	108	62	59	5
5 weeks: dox (food)	18120702TL	7		65	0	26	0	0	0
5 weeks: dox (food)	18120702TL	8		67	4	26	4	0	0
5 weeks: dox (food)	18120702TL	11		0	0	0	0	0	1
5 weeks: dox (food)	18120702TL	12		0	0	0	0	0	1
5 weeks: dox (food)	18120702TL	total:		132	4	52	4	0	2
5 weeks: dox (food)	20121805LJ	4		45	5	7	1	0	0
5 weeks: dox (food)	20121805LJ	5		47	2	8	2	0	0
5 weeks: dox (food)	20121805LJ	6		46	0	12	0	0	0
5 weeks: dox (food)	20121805LJ	7		20	0	5	0	0	0
5 weeks: dox (food)	20121805LJ	8		0	0	0	0	0	5
5 weeks: dox (food)	20121805LJ	9		0	0	0	0	0	4
5 weeks: dox (food)	20121805LJ	10		0	0	0	0	0	4
5 weeks: dox (food)	20121805LJ	11		0	0	0	0	0	2
5 weeks: dox (food)	20121805LJ	total:		158	7	32	3	0	15
5 weeks: dox (food)	20121806LJ	4		22	0	7	0	0	0
5 weeks: dox (food)	20121806LJ	5		72	2	12	1	1	0
5 weeks: dox (food)	20121806LJ	6		94	0	18	0	0	0
5 weeks: dox (food)	20121806LJ	7		59	0	4	0	0	10
5 weeks: dox (food)	20121806LJ	8		18	0	2	0	0	5
5 weeks: dox (food)	20121806LJ	9		0	0	0	0	0	1
5 weeks: dox (food)	20121806LJ	total:		265	2	43	1	1	16
5 weeks: dox (food)	18120703TL	4		5	0	1	0	0	0
5 weeks: dox (food)	18120703TL	5		43	0	12	0	0	0
5 weeks: dox (food)	18120703TL	6		226	11	117	10	10	0
5 weeks: dox (food)	18120703TL	7		340	4	177	3	3	0
5 weeks: dox (food)	18120703TL	8		51	0	11	0	0	0
5 weeks: dox (food)	18120703TL	9		1	0	0	0	0	1
5 weeks: dox (food)	18120703TL	10		0	0	0	0	0	4
5 weeks: dox (food)	18120703TL	total:		666	15	318	13	13	5
5 weeks: dox (inj+food)	22021403LJ	1		0	0	0	0	0	0
5 weeks: dox (inj+food)	22021403LJ	2		0	0	0	0	0	0
5 weeks: dox (inj+food)	22021403LJ	3		0	0	0	0	0	0
5 weeks: dox (inj+food)	22021403LJ	4		0	0	0	0	0	0
5 weeks: dox (inj+food)	22021403LJ	5		0	0	0	0	0	0
5 weeks: dox (inj+food)	22021403LJ	6		36	0	13	0	0	0
5 weeks: dox (inj+food)	22021403LJ	7		89	0	70	0	0	0
5 weeks: dox (inj+food)	22021403LJ	8		2	0	2	0	0	0
5 weeks: dox (inj+food)	22021403LJ	9		0	0	0	0	0	7
5 weeks: dox (inj+food)	22021403LJ	10		0	0	0	0	0	0
5 weeks: dox (inj+food)	22021403LJ	11		0	0	0	0	0	0
5 weeks: dox (inj+food)	22021403LJ	12		0	0	0	0	0	0
5 weeks: dox (inj+food)	22021403LJ	13		0	0	0	0	0	0
5 weeks: dox (inj+food)	22021403LJ	14		0	0	0	0	0	0
5 weeks: dox (inj+food)	22021403LJ	15		0	0	0	0	0	0
5 weeks: dox (inj+food)	22021403LJ	total		127	0	85	0	0	7
5 weeks: dox (inj+food)	22021406LJ	1		0	0	0	0	0	0
5 weeks: dox (inj+food)	22021406LJ	2		0	0	0	0	0	0
5 weeks: dox (inj+food)	22021406LJ	3		0	0	0	0	0	0
5 weeks: dox (inj+food)	22021406LJ	4		0	0	0	0	0	0
5 weeks: dox (inj+food)	22021406LJ	5		47	0	35	0	0	0
5 weeks: dox (inj+food)	22021406LJ	6		103	0	100	0	0	0
5 weeks: dox (inj+food)	22021406LJ	7		2	1	0	0	0	0
5 weeks: dox (inj+food)	22021406LJ	8		0	0	0	0	0	0
5 weeks: dox (inj+food)	22021406LJ	9		0	0	0	0	0	6
5 weeks: dox (inj+food)	22021406LJ	10		0	0	0	0	0	2
5 weeks: dox (inj+food)	22021406LJ	11		0	0	0	0	0	0
5 weeks: dox (inj+food)	22021406LJ	12		0	0	0	0	0	0
5 weeks: dox (inj+food)	22021406LJ	13		0	0	0	0	0	0
5 weeks: dox (inj+food)	22021406LJ	14		0	0	0	0	0	0
5 weeks: dox (inj+food)	22021406LJ	15		0	0	0	0	0	0
5 weeks: dox (inj+food)	22021406LJ	total		152	1	135	0	0	8
5 weeks: dox (inj+food)	22021407LJ	1		0	0	0	0	0	0
5 weeks: dox (inj+food)	22021407LJ	2		0	0	0	0	0	0
5 weeks: dox (inj+food)	22021407LJ	3		0	0	0	0	0	0
5 weeks: dox (inj+food)	22021407LJ	4		1	0	1	0	0	0
5 weeks: dox (inj+food)	22021407LJ	5		11	0	2	0	0	0
5 weeks: dox (inj+food)	22021407LJ	6		45	0	40	0	0	0
5 weeks: dox (inj+food)	22021407LJ	7		73	0	54	0	0	0
5 weeks: dox (inj+food)	22021407LJ	8		16	0	5	0	0	0
5 weeks: dox (inj+food)	22021407LJ	9		0	0	0	0	0	6
5 weeks: dox (inj+food)	22021407LJ	10		0	0	0	0	0	1
5 weeks: dox (inj+food)	22021407LJ	11		0	0	0	0	0	5
5 weeks: dox (inj+food)	22021407LJ	12		0	0	0	0	0	2
5 weeks: dox (inj+food)	22021407LJ	13		0	0	0	0	0	0
5 weeks: dox (inj+food)	22021407LJ	14		0	0	0	0	0	0
5 weeks: dox (inj+food)	22021407LJ	15		0	0	0	0	0	0
5 weeks: dox (inj+food)	22021407LJ	total		146	0	102	0	0	14
5 weeks: dox (inj+food)	22021408LJ	1		0	0	0	0	0	0
5 weeks: dox (inj+food)	22021408LJ	2		0	0	0	0	0	0
5 weeks: dox (inj+food)	22021408LJ	3		0	0	0	0	0	0
5 weeks: dox (inj+food)	22021408LJ	4		40	0	9	0	0	0
5 weeks: dox (inj+food)	22021408LJ	5		60	0	55	0	0	0
5 weeks: dox (inj+food)	22021408LJ	6		56	1	42	0	0	0
5 weeks: dox (inj+food)	22021408LJ	7		32	0	8	0	0	0
5 weeks: dox (inj+food)	22021408LJ	8		0	0	0	0	0	0
5 weeks: dox (inj+food)	22021408LJ	9		0	0	0	0	0	3
5 weeks: dox (inj+food)	22021408LJ	10		0	0	0	0	0	8
5 weeks: dox (inj+food)	22021408LJ	11		0	0	0	0	0	1
5 weeks: dox (inj+food)	22021408LJ	12		0	0	0	0	0	1
5 weeks: dox (inj+food)	22021408LJ	13		0	0	0	0	0	0
5 weeks: dox (inj+food)	22021408LJ	14		0	0	0	0	0	0
5 weeks: dox (inj+food)	22021408LJ	15		0	0	0	0	0	0
5 weeks: dox (inj+food)	22021408LJ	total		188	1	114	0	0	13
1 week: 1st gen control	21031105LJ	3		0	1	0	1	0	0
1 week: 1st gen control	21031105LJ	4		16	11	13	10	9	0
1 week: 1st gen control	21031105LJ	5		89	63	82	55	51	0
1 week: 1st gen control	21031105LJ	6		98	81	91	78	62	0
1 week: 1st gen control	21031105LJ	7		107	77	106	71	59	1
1 week: 1st gen control	21031105LJ	8		5	5	5	3	3	66
1 week: 1st gen control	21031105LJ	9		0	0	0	0	0	94
1 week: 1st gen control	21031105LJ	10		0	0	0	0	0	44
1 week: 1st gen control	21031105LJ	11		0	0	0	0	0	15
1 week: 1st gen control	21031105LJ	12		0	0	0	0	0	11
1 week: 1st gen control	21031105LJ	13		0	0	0	0	0	1
1 week: 1st gen control	21031105LJ	total:		315	238	297	218	184	232
1 week: 1st gen control	21031106LJ	5		7	3	5	2	2	0
1 week: 1st gen control	21031106LJ	6		33	11	31	10	9	0
1 week: 1st gen control	21031106LJ	7		92	57	75	51	41	0
1 week: 1st gen control	21031106LJ	8		142	85	128	77	72	15
1 week: 1st gen control	21031106LJ	9		37	12	33	11	11	109
1 week: 1st gen control	21031106LJ	10		0	2	0	2	0	117
1 week: 1st gen control	21031106LJ	11		0	0	0	0	0	130
1 week: 1st gen control	21031106LJ	12		0	0	0	0	0	18
1 week: 1st gen control	21031106LJ	13		0	0	0	0	0	9
1 week: 1st gen control	21031106LJ	14		0	0	0	0	0	4
1 week: 1st gen control	21031106LJ	total:		311	170	272	153	135	402
1 week: 1st gen control	21031107LJ	3		5	7	5	7	3	0
1 week: 1st gen control	21031107LJ	4		33	27	22	26	15	0
1 week: 1st gen control	21031107LJ	5		122	100	105	82	64	10
1 week: 1st gen control	21031107LJ	6		141	131	125	113	92	4
1 week: 1st gen control	21031107LJ	7		68	38	65	34	24	2
1 week: 1st gen control	21031107LJ	8		5	4	5	3	1	41
1 week: 1st gen control	21031107LJ	9		0	0	0	0	0	93
1 week: 1st gen control	21031107LJ	10		0	0	0	0	0	150
1 week: 1st gen control	21031107LJ	11		0	0	0	0	0	17
1 week: 1st gen control	21031107LJ	12		0	0	0	0	0	10
1 week: 1st gen control	21031107LJ	13		0	0	0	0	0	6
1 week: 1st gen control	21031107LJ	total:		374	307	327	265	199	333
1 week: 1st gen control	21031108LJ	4		35	11	15	5	5	0
1 week: 1st gen control	21031108LJ	5		85	49	76	46	41	0
1 week: 1st gen control	21031108LJ	6		92	65	83	60	55	0
1 week: 1st gen control	21031108LJ	7		83	41	74	39	37	2
1 week: 1st gen control	21031108LJ	8		31	11	8	2	2	113
1 week: 1st gen control	21031108LJ	9		11	2	0	0	0	109
1 week: 1st gen control	21031108LJ	10		0	0	0	0	0	3
1 week: 1st gen control	21031108LJ	11		0	0	0	0	0	35
1 week: 1st gen control	21031108LJ	12		0	0	0	0	0	6
1 week: 1st gen control	21031108LJ	13		0	0	0	0	0	2
1 week: 1st gen control	21031108LJ	total:		337	179	256	152	140	270

### Sheet: Summary
Condition	Mouse number	injection site R (control)	starter G	starter B	starter R-G	starter R-B	starter R-G-B	thalamus	RATIO thalamus/starter
5 weeks: no L, no dox	21020907LJ	10	84	36	5	3	2	0	0
5 weeks: no L, no dox	21020908LJ	168	223	152	133	96	87	0	0
5 weeks: no L, no dox	21031103LJ	4	97	41	1	0	0	0	#DIV/0!
5 weeks: no L, no dox	21031104LJ	36	170	69	25	12	9	0	0
5 weeks: no L, no dox	Mean:	54.5	143.5	74.5	41	27.75	24.5	0	#DIV/0!
5 weeks: no G, no dox	20121808LJ	182	175	0	141	0	0	1	#DIV/0!
5 weeks: no G, no dox	20121809LJ	145	210	0	134	0	0	0	#DIV/0!
5 weeks: no G, no dox	20121810LJ	197	218	0	164	0	0	0	#DIV/0!
5 weeks: no G, no dox	20121811LJ	103	122	0	93	0	0	0	#DIV/0!
5 weeks: no G, no dox	Mean:	156.75	181.25	0	133	0	0	0.25	#DIV/0!
5 weeks: no Cre, no dox	20121902LJ	21	19	34	1	3	0	0	#DIV/0!
5 weeks: no Cre, no dox	20121903LJ	6	6	31	2	2	2	0	0
5 weeks: no Cre, no dox	20121904LJ	13	15	50	3	0	0	0	#DIV/0!
5 weeks: no Cre, no dox	21010504LJ	1	0	4	0	0	0	0	#DIV/0!
5 weeks: no Cre, no dox	Mean:	10.25	10	29.75	1.5	1.25	0.5	0	#DIV/0!
5 weeks: no Cre, dox (food)	20121905LJ	8	9	3	3	3	3	0	0
5 weeks: no Cre, dox (food)	20121907LJ	1	1	0	0	0	0	0	#DIV/0!
5 weeks: no Cre, dox (food)	20121908LJ	4	7	1	0	0	0	0	#DIV/0!
5 weeks: no Cre, dox (food)	20122107LJ	6	12	1	1	1	0	0	0
5 weeks: no Cre, dox (food)	Mean:	4.75	7.25	1.25	1	1	0.75	0	#DIV/0!
3 weeks: no dox	20123001LJ	N/A	461	301	347	287	275	6	0.0218182
3 weeks: no dox	18103001TL	N/A	101	8	18	7	4	7	1.75
3 weeks: no dox	18103001LJ	N/A	427	191	210	163	148	1	0.00675676
3 weeks: no dox	20123004LJ	N/A	156	62	49	37	27	0	0
3 weeks: no dox	Mean:	N/A	286.25	140.5	156	123.5	113.5	3.5	0.444644
3 weeks: dox (food)	18120701TL	N/A	527	177	294	138	133	2	0.00680272
3 weeks: dox (food)	18120704TL	N/A	586	241	306	203	187	0	0
3 weeks: dox (food)	20123007LJ	N/A	314	97	212	89	86	6	0.0283019
3 weeks: dox (food)	20123008LJ	N/A	453	224	358	203	198	7	0.0195531
3 weeks: dox (food)	Mean:	N/A	470	184.75	292.5	158.25	151	3.75	0.0136644
3 weeks: dox (inj+food)	22021401LJ	N/A	61	10	29	9	8	13	0.448276
3 weeks: dox (inj+food)	22021402LJ	N/A	184	63	129	62	61	4	0.0310078
3 weeks: dox (inj+food)	22021405LJ	N/A	223	97	171	94	94	8	0.0467836
3 weeks: dox (inj+food)	22041005LJ	N/A	148	41	106	39	37	3	0.0283019
3 weeks: dox (inj+food)	Mean:	N/A	154	52.75	108.75	51	50	7	0.138592
5 weeks: no dox	18103002TL	N/A	242	83	115	74	70	8	0.114286
5 weeks: no dox	20121802LJ	N/A	458	290	310	248	235	17	0.0723404
5 weeks: no dox	20121803LJ	N/A	576	384	431	341	336	0	0
5 weeks: no dox	18103002LJ	N/A	200	74	108	62	59	5	0.0847458
5 weeks: no dox	Mean:	N/A	369	207.75	241	181.25	175	7.5	0.067843
5 weeks: dox (food)	18120702TL	N/A	132	4	52	4	0	2	0.0384615
5 weeks: dox (food)	20121805LJ	N/A	158	7	32	3	0	15	0.46875
5 weeks: dox (food)	20121806LJ	N/A	265	2	43	1	1	16	0.372093
5 weeks: dox (food)	18120703TL	N/A	666	15	318	13	13	5	0.0157233
5 weeks: dox (food)	Mean:	N/A	305.25	7	111.25	5.25	3.5	9.5	0.223757
5 weeks: dox (inj+food)	22021403LJ	N/A	127	0	85	0	0	7	0.0823529
5 weeks: dox (inj+food)	22021406LJ	N/A	152	1	135	0	0	8	0.0592593
5 weeks: dox (inj+food)	22021407LJ	N/A	146	0	102	0	0	14	0.137255
5 weeks: dox (inj+food)	22021408LJ	N/A	188	1	114	0	0	13	0.114035
5 weeks: dox (inj+food)	Mean:	N/A	153.25	0.5	109	0	0	10.5	0.0982255
1 week: 1st gen control	21031105LJ	N/A	315	238	297	218	184	232	1.26087
1 week: 1st gen control	21031106LJ	N/A	311	170	272	153	135	402	2.97778
1 week: 1st gen control	21031107LJ	N/A	374	307	327	265	199	333	1.67337
1 week: 1st gen control	21031108LJ	N/A	337	179	256	152	140	270	1.92857
1 week: 1st gen control	Mean:	N/A	334.25	223.5	288	197	164.5	309.25	1.96015

### Sheet: ANOVA
PV Thalamus
3 weeks no dox	3 weeks dox (food)
6	2
7	0
1	6
0	7
Anova: Single Factor
SUMMARY
Groups	Count	Sum	Average	Variance
3 weeks no dox	4	14	3.5	12.3333
3 weeks dox (food)	4	15	3.75	10.9167
ANOVA
Source of Variation	SS	df	MS	F	P-value	F crit
Between Groups	0.125	1	0.125	0.0107527	0.92079	5.98738
Within Groups	69.75	6	11.625
Total	69.875	7
3 weeks no dox	5 weeks no dox
6	8
7	17
1	0
0	5
Anova: Single Factor
SUMMARY
Groups	Count	Sum	Average	Variance
3 weeks no dox	4	14	3.5	12.3333
5 weeks no dox	4	30	7.5	51
ANOVA
Source of Variation	SS	df	MS	F	P-value	F crit
Between Groups	32	1	32	1.01053	0.353581	5.98738
Within Groups	190	6	31.6667
Total	222	7
3 weeks dox (food)	5 weeks dox (food)
2	2
0	15
6	16
7	5
Anova: Single Factor
SUMMARY
Groups	Count	Sum	Average	Variance
3 weeks dox (food)	4	15	3.75	10.9167
5 weeks dox (food)	4	38	9.5	49.6667
ANOVA
Source of Variation	SS	df	MS	F	P-value	F crit
Between Groups	66.125	1	66.125	2.18294	0.190018	5.98738
Within Groups	181.75	6	30.2917
Total	247.875	7
5 weeks no dox	5 weeks dox (food)
8	2
17	15
0	16
5	5
Anova: Single Factor
SUMMARY
Groups	Count	Sum	Average	Variance
5 weeks no dox	4	30	7.5	51
5 weeks dox (food)	4	38	9.5	49.6667
ANOVA
Source of Variation	SS	df	MS	F	P-value	F crit
Between Groups	8	1	8	0.15894	0.703935	5.98738
Within Groups	302	6	50.3333
Total	310	7
3 weeks no dox	1st generation
6	232
7	402
1	333
0	270
Anova: Single Factor
SUMMARY
Groups	Count	Sum	Average	Variance
3 weeks no dox	4	14	3.5	12.3333
1st generation	4	1237	309.25	5558.25
ANOVA
Source of Variation	SS	df	MS	F	P-value	F crit
Between Groups	186966	1	186966	67.1262	0.000178206	5.98738
Within Groups	16711.8	6	2785.29
Total	203678	7
3 weeks dox (food)	1st generation
2	232
0	402
6	333
7	270
Anova: Single Factor
SUMMARY
Groups	Count	Sum	Average	Variance
3 weeks dox (food)	4	15	3.75	10.9167
1st generation	4	1237	309.25	5558.25
ANOVA
Source of Variation	SS	df	MS	F	P-value	F crit
Between Groups	186660	1	186660	67.0335	0.000178893	5.98738
Within Groups	16707.5	6	2784.58
Total	203368	7
5 weeks no dox	1st generation
8	232
17	402
0	333
5	270
Anova: Single Factor
SUMMARY
Groups	Count	Sum	Average	Variance
5 weeks no dox	4	30	7.5	51
1st generation	4	1237	309.25	5558.25
ANOVA
Source of Variation	SS	df	MS	F	P-value	F crit
Between Groups	182106	1	182106	64.9307	0.000195472	5.98738
Within Groups	16827.8	6	2804.62
Total	198934	7
5 weeks dox (food)	1st generation
2	232
15	402
16	333
5	270
Anova: Single Factor
SUMMARY
Groups	Count	Sum	Average	Variance
5 weeks dox (food)	4	38	9.5	49.6667
1st generation	4	1237	309.25	5558.25
ANOVA
Source of Variation	SS	df	MS	F	P-value	F crit
Between Groups	179700	1	179700	64.088	0.00020269	5.98738
Within Groups	16823.8	6	2803.96
Total	196524	7
Controls
3 weeks no dox	5 weeks no L, no dox
6	0
7	0
1	0
0	0
Anova: Single Factor
SUMMARY
Groups	Count	Sum	Average	Variance
3 weeks no dox	4	14	3.5	12.3333
5 weeks no L, no dox	4	0	0	0
ANOVA
Source of Variation	SS	df	MS	F	P-value	F crit
Between Groups	24.5	1	24.5	3.97297	0.0932973	5.98738
Within Groups	37	6	6.16667
Total	61.5	7
3 weeks no dox	5 weeks no G, no dox
6	1
7	0
1	0
0	0
Anova: Single Factor
SUMMARY
Groups	Count	Sum	Average	Variance
3 weeks no dox	4	14	3.5	12.3333
5 weeks no G, no dox	4	1	0.25	0.25
ANOVA
Source of Variation	SS	df	MS	F	P-value	F crit
Between Groups	21.125	1	21.125	3.35762	0.116603	5.98738
Within Groups	37.75	6	6.29167
Total	58.875	7
3 weeks no dox	5 weeks no Cre, no dox
6	0
7	0
1	0
0	0
Anova: Single Factor
SUMMARY
Groups	Count	Sum	Average	Variance
3 weeks no dox	4	14	3.5	12.3333
5 weeks no Cre, no dox	4	0	0	0
ANOVA
Source of Variation	SS	df	MS	F	P-value	F crit
Between Groups	24.5	1	24.5	3.97297	0.0932973	5.98738
Within Groups	37	6	6.16667
Total	61.5	7
3 weeks no dox	5 weeks no Cre, dox (food)
6	0
7	0
1	0
0	0
Anova: Single Factor
SUMMARY
Groups	Count	Sum	Average	Variance
3 weeks no dox	4	14	3.5	12.3333
5 weeks no Cre, dox (food)	4	0	0	0
ANOVA
Source of Variation	SS	df	MS	F	P-value	F crit
Between Groups	24.5	1	24.5	3.97297	0.0932973	5.98738
Within Groups	37	6	6.16667
Total	61.5	7
3 weeks dox (food)	5 weeks no L, no dox
2	0
0	0
6	0
7	0
Anova: Single Factor
SUMMARY
Groups	Count	Sum	Average	Variance
3 weeks dox (food)	4	15	3.75	10.9167
5 weeks no L, no dox	4	0	0	0
ANOVA
Source of Variation	SS	df	MS	F	P-value	F crit
Between Groups	28.125	1	28.125	5.15267	0.0636721	5.98738
Within Groups	32.75	6	5.45833
Total	60.875	7
3 weeks dox (food)	5 weeks no G, no dox
2	1
0	0
6	0
7	0
Anova: Single Factor
SUMMARY
Groups	Count	Sum	Average	Variance
3 weeks dox (food)	4	15	3.75	10.9167
5 weeks no G, no dox	4	1	0.25	0.25
ANOVA
Source of Variation	SS	df	MS	F	P-value	F crit
Between Groups	24.5	1	24.5	4.38806	0.0810618	5.98738
Within Groups	33.5	6	5.58333
Total	58	7
3 weeks dox (food)	5 weeks no Cre, no dox
2	0
0	0
6	0
7	0
Anova: Single Factor
SUMMARY
Groups	Count	Sum	Average	Variance
3 weeks dox (food)	4	15	3.75	10.9167
5 weeks no Cre, no dox	4	0	0	0
ANOVA
Source of Variation	SS	df	MS	F	P-value	F crit
Between Groups	28.125	1	28.125	5.15267	0.0636721	5.98738
Within Groups	32.75	6	5.45833
Total	60.875	7
3 weeks dox (food)	5 weeks no Cre, dox (food)
2	0
0	0
6	0
7	0
Anova: Single Factor
SUMMARY
Groups	Count	Sum	Average	Variance
3 weeks dox (food)	4	15	3.75	10.9167
5 weeks no Cre, dox (food)	4	0	0	0
ANOVA
Source of Variation	SS	df	MS	F	P-value	F crit
Between Groups	28.125	1	28.125	5.15267	0.0636721	5.98738
Within Groups	32.75	6	5.45833
Total	60.875	7
5 weeks no dox	5 weeks no L, no dox
8	0
17	0
0	0
5	0
Anova: Single Factor
SUMMARY
Groups	Count	Sum	Average	Variance
5 weeks no dox	4	30	7.5	51
5 weeks no L, no dox	4	0	0	0
ANOVA
Source of Variation	SS	df	MS	F	P-value	F crit
Between Groups	112.5	1	112.5	4.41176	0.080431	5.98738
Within Groups	153	6	25.5
Total	265.5	7
5 weeks no dox	5 weeks no G, no dox
8	1
17	0
0	0
5	0
Anova: Single Factor
SUMMARY
Groups	Count	Sum	Average	Variance
5 weeks no dox	4	30	7.5	51
5 weeks no G, no dox	4	1	0.25	0.25
ANOVA
Source of Variation	SS	df	MS	F	P-value	F crit
Between Groups	105.125	1	105.125	4.10244	0.0892246	5.98738
Within Groups	153.75	6	25.625
Total	258.875	7
5 weeks no dox	5 weeks no Cre, no dox
8	0
17	0
0	0
5	0
Anova: Single Factor
SUMMARY
Groups	Count	Sum	Average	Variance
5 weeks no dox	4	30	7.5	51
5 weeks no Cre, no dox	4	0	0	0
ANOVA
Source of Variation	SS	df	MS	F	P-value	F crit
Between Groups	112.5	1	112.5	4.41176	0.080431	5.98738
Within Groups	153	6	25.5
Total	265.5	7
5 weeks no dox	5 weeks no Cre, dox (food)
8	0
17	0
0	0
5	0
Anova: Single Factor
SUMMARY
Groups	Count	Sum	Average	Variance
5 weeks no dox	4	30	7.5	51
5 weeks no Cre, dox (food)	4	0	0	0
ANOVA
Source of Variation	SS	df	MS	F	P-value	F crit
Between Groups	112.5	1	112.5	4.41176	0.080431	5.98738
Within Groups	153	6	25.5
Total	265.5	7
5 weeks dox (food)	5 weeks no L, no dox
2	0
15	0
16	0
5	0
Anova: Single Factor
SUMMARY
Groups	Count	Sum	Average	Variance
5 weeks dox (food)	4	38	9.5	49.6667
5 weeks no L, no dox	4	0	0	0
ANOVA
Source of Variation	SS	df	MS	F	P-value	F crit
Between Groups	180.5	1	180.5	7.26846	0.0357655	5.98738
Within Groups	149	6	24.8333
Total	329.5	7
5 weeks dox (food)	5 weeks no G, no dox
2	1
15	0
16	0
5	0
Anova: Single Factor
SUMMARY
Groups	Count	Sum	Average	Variance
5 weeks dox (food)	4	38	9.5	49.6667
5 weeks no G, no dox	4	1	0.25	0.25
ANOVA
Source of Variation	SS	df	MS	F	P-value	F crit
Between Groups	171.125	1	171.125	6.85643	0.039667	5.98738
Within Groups	149.75	6	24.9583
Total	320.875	7
5 weeks dox (food)	5 weeks no Cre, no dox
2	0
15	0
16	0
5	0
Anova: Single Factor
SUMMARY
Groups	Count	Sum	Average	Variance
5 weeks dox (food)	4	38	9.5	49.6667
5 weeks no Cre, no dox	4	0	0	0
ANOVA
Source of Variation	SS	df	MS	F	P-value	F crit
Between Groups	180.5	1	180.5	7.26846	0.0357655	5.98738
Within Groups	149	6	24.8333
Total	329.5	7
5 weeks dox (food)	5 weeks no Cre, dox (food)
2	0
15	0
16	0
5	0
Anova: Single Factor
SUMMARY
Groups	Count	Sum	Average	Variance
5 weeks dox (food)	4	38	9.5	49.6667
5 weeks no Cre, dox (food)	4	0	0	0
ANOVA
Source of Variation	SS	df	MS	F	P-value	F crit
Between Groups	180.5	1	180.5	7.26846	0.0357655	5.98738
Within Groups	149	6	24.8333
Total	329.5	7
PV Starter R-G cells
3 weeks no dox	3 weeks dox (food)
347	294
18	306
210	212
49	358
Anova: Single Factor
SUMMARY
Groups	Count	Sum	Average	Variance
3 weeks no dox	4	624	156	23296.7
3 weeks dox (food)	4	1170	292.5	3651.67
ANOVA
Source of Variation	SS	df	MS	F	P-value	F crit
Between Groups	37264.5	1	37264.5	2.76563	0.147369	5.98738
Within Groups	80845	6	13474.2
Total	118110	7
3 weeks no dox	5 weeks no dox
347	115
18	310
210	431
49	108
Anova: Single Factor
SUMMARY
Groups	Count	Sum	Average	Variance
3 weeks no dox	4	624	156	23296.7
5 weeks no dox	4	964	241	24808.7
ANOVA
Source of Variation	SS	df	MS	F	P-value	F crit
Between Groups	14450	1	14450	0.600765	0.467724	5.98738
Within Groups	144316	6	24052.7
Total	158766	7
3 weeks dox (food)	5 weeks dox (food)
294	52
306	32
212	43
358	318
Anova: Single Factor
SUMMARY
Groups	Count	Sum	Average	Variance
3 weeks dox (food)	4	1170	292.5	3651.67
5 weeks dox (food)	4	445	111.25	19064.9
ANOVA
Source of Variation	SS	df	MS	F	P-value	F crit
Between Groups	65703.1	1	65703.1	5.7846	0.0529245	5.98738
Within Groups	68149.8	6	11358.3
Total	133853	7
5 weeks no dox	5 weeks dox (food)
115	52
310	32
431	43
108	318
Anova: Single Factor
SUMMARY
Groups	Count	Sum	Average	Variance
5 weeks no dox	4	964	241	24808.7
5 weeks dox (food)	4	445	111.25	19064.9
ANOVA
Source of Variation	SS	df	MS	F	P-value	F crit
Between Groups	33670.1	1	33670.1	1.53487	0.261648	5.98738
Within Groups	131621	6	21936.8
Total	165291	7
Dox (inj+food) vs dox food
3 weeks, dox (food)	3 weeks: dox (inj+food)
2	13
0	4
6	8
7	3
Anova: Single Factor
SUMMARY
Groups	Count	Sum	Average	Variance
3 weeks, dox (food)	4	15	3.75	10.9167
3 weeks: dox (inj+food)	4	28	7	20.6667
ANOVA
Source of Variation	SS	df	MS	F	P-value	F crit
Between Groups	21.125	1	21.125	1.33773	0.2914	5.98738
Within Groups	94.75	6	15.7917
Total	115.875	7
5 weeks, dox (food)	5 weeks: dox (inj+food)
2	7
15	8
16	14
5	13
Anova: Single Factor
SUMMARY
Groups	Count	Sum	Average	Variance
5 weeks, dox (food)	4	38	9.5	49.6667
5 weeks: dox (inj+food)	4	42	10.5	12.3333
ANOVA
Source of Variation	SS	df	MS	F	P-value	F crit
Between Groups	2	1	2	0.0645161	0.807976	5.98738
Within Groups	186	6	31
Total	188	7

### Sheet: p-value
PV Thalamus Comparison	P-value
3 weeks: no dox vs 3 weeks: dox (food)	0.92079
3 weeks: no dox vs 5 weeks: no dox	0.353581
3 weeks: dox (food) vs 5 weeks: dox (food)	0.190018
5 weeks: no dox vs 5 weeks: dox (food)	0.703935
3 weeks: no dox vs 1 week: 1st gen control	0.000178206
3 weeks: dox (food) vs 1 week: 1st gen control	0.000178893
5 weeks: no dox vs 1 week: 1st gen control	0.000195472
5 weeks: dox (food) vs 1 week: 1st gen control	0.00020269
3 weeks: no dox vs 5 weeks: no L, no dox	0.0932973
3 weeks: no dox vs 5 weeks: no G, no dox	0.116603
3 weeks: no dox vs 5 weeks: no Cre, no dox	0.0932973
3 weeks: no dox vs 5 weeks: no Cre, dox	0.0932973
3 weeks: dox (food) vs 5 weeks: no L, dox (food)	0.0636721
3 weeks: dox (food) vs 5 weeks: no G, no dox	0.0810618
3 weeks: dox (food) vs 5 weeks: no Cre, no dox	0.0636721
3 weeks: dox (food) vs 5 weeks: no Cre, dox (food)	0.0636721
5 weeks: no dox vs 5 weeks: no L, no dox	0.080431
5 weeks: no dox vs 5 weeks: no G, no dox	0.0892246
5 weeks: no dox vs 5 weeks: no Cre, no dox	0.080431
5 weeks: no dox vs 5 weeks: no Cre, dox (food)	0.080431
5 weeks: dox (food) vs 5 weeks: no L, dox (food)	0.0357655
5 weeks: dox (food) vs 5 weeks: no G, no dox	0.039667
5 weeks: dox (food) vs 5 weeks: no Cre, no dox	0.0357655
5 weeks: dox (food) vs 5 weeks: no Cre, dox (food)	0.0357655
PV Starter R-G Comparisons	P-value
3 weeks: no dox vs 3 weeks: dox (food)	0.147369
3 weeks: no dox vs 5 weeks: no dox	0.467724
3 weeks: dox (food) vs 5 weeks: dox (food)	0.0529245
5 weeks: no dox vs 5 weeks: dox (food)	0.261648
Dox (inj+food) vs dox food	P-value
3 weeks: dox (food) vs dox (inj+food)	0.2914
5 weeks: dox (food) vs dox (inj+food)	0.807976
