## Supplementary File S4: Counts and statistics for DAT-P2A-Flpo experiments. for "Long-term labeling and imaging of synaptically-connected neuronal networks *in vivo* using double-deletion-mutant rabies viruses"

### Sheet: Dat-Flpo Detailed Counts
Condition	Mouse number	Section number	injection site R (control)	starter G	starter B	starter R-G	starter R-B	starter R-G-B	striatum
5 weeks: no G, no dox	22033101LJ	1	0	0	0	0	0	0	0
5 weeks: no G, no dox	22033101LJ	2	0	0	0	0	0	0	0
5 weeks: no G, no dox	22033101LJ	3	0	0	0	0	0	0	0
5 weeks: no G, no dox	22033101LJ	4	0	0	0	0	0	0	0
5 weeks: no G, no dox	22033101LJ	5	0	0	0	0	0	0	0
5 weeks: no G, no dox	22033101LJ	6	0	0	0	0	0	0	0
5 weeks: no G, no dox	22033101LJ	7	3	2	0	2	0	0	0
5 weeks: no G, no dox	22033101LJ	8	85	83	0	81	0	0	0
5 weeks: no G, no dox	22033101LJ	9	149	145	0	137	0	0	0
5 weeks: no G, no dox	22033101LJ	10	50	45	0	43	0	0	0
5 weeks: no G, no dox	22033101LJ	11	3	3	0	3	0	0	0
5 weeks: no G, no dox	22033101LJ	12	0	0	0	0	0	0	0
5 weeks: no G, no dox	22033101LJ	total:	290	278	0	266	0	0	0
5 weeks: no G, no dox	22033102LJ	1	0	0	0	0	0	0	0
5 weeks: no G, no dox	22033102LJ	2	0	0	0	0	0	0	0
5 weeks: no G, no dox	22033102LJ	3	0	0	0	0	0	0	0
5 weeks: no G, no dox	22033102LJ	4	0	0	0	0	0	0	0
5 weeks: no G, no dox	22033102LJ	5	0	0	0	0	0	0	3
5 weeks: no G, no dox	22033102LJ	6	0	0	0	0	0	0	1
5 weeks: no G, no dox	22033102LJ	7	0	0	0	0	0	0	1
5 weeks: no G, no dox	22033102LJ	8	1	1	0	1	0	0	0
5 weeks: no G, no dox	22033102LJ	9	9	13	0	7	0	0	0
5 weeks: no G, no dox	22033102LJ	10	90	95	0	85	0	0	0
5 weeks: no G, no dox	22033102LJ	11	203	179	0	167	0	0	0
5 weeks: no G, no dox	22033102LJ	12	48	33	0	27	0	0	0
5 weeks: no G, no dox	22033102LJ	total:	351	321	0	287	0	0	5
5 weeks: no G, no dox	22033103LJ	1	0	0	0	0	0	0	0
5 weeks: no G, no dox	22033103LJ	2	0	0	0	0	0	0	0
5 weeks: no G, no dox	22033103LJ	3	0	0	0	0	0	0	0
5 weeks: no G, no dox	22033103LJ	4	0	0	0	0	0	0	0
5 weeks: no G, no dox	22033103LJ	5	0	0	0	0	0	0	0
5 weeks: no G, no dox	22033103LJ	6	0	0	0	0	0	0	0
5 weeks: no G, no dox	22033103LJ	7	2	5	0	2	0	0	2
5 weeks: no G, no dox	22033103LJ	8	17	18	0	17	0	0	0
5 weeks: no G, no dox	22033103LJ	9	48	40	0	40	0	0	0
5 weeks: no G, no dox	22033103LJ	10	51	55	0	48	0	0	0
5 weeks: no G, no dox	22033103LJ	11	1	1	0	1	0	0	0
5 weeks: no G, no dox	22033103LJ	12	0	0	0	0	0	0	0
5 weeks: no G, no dox	22033103LJ	total:	119	119	0	108	0	0	2
5 weeks: no G, no dox	22050801LJ	1	0	0	0	0	0	0	0
5 weeks: no G, no dox	22050801LJ	2	0	0	0	0	0	0	0
5 weeks: no G, no dox	22050801LJ	3	0	0	0	0	0	0	0
5 weeks: no G, no dox	22050801LJ	4	0	0	0	0	0	0	0
5 weeks: no G, no dox	22050801LJ	5	0	0	0	0	0	0	0
5 weeks: no G, no dox	22050801LJ	6	0	0	0	0	0	0	0
5 weeks: no G, no dox	22050801LJ	7	10	17	0	7	0	0	0
5 weeks: no G, no dox	22050801LJ	8	58	52	0	40	0	0	0
5 weeks: no G, no dox	22050801LJ	9	119	113	0	111	0	0	0
5 weeks: no G, no dox	22050801LJ	10	78	59	0	48	0	0	0
5 weeks: no G, no dox	22050801LJ	11	9	12	0	8	0	0	0
5 weeks: no G, no dox	22050801LJ	12	0	0	0	0	0	0	0
5 weeks: no G, no dox	22050801LJ	total:	274	253	0	214	0	0	0
5 weeks: no Flp, no dox	22040201LJ	1	0	0	0	0	0	0	0
5 weeks: no Flp, no dox	22040201LJ	2	0	0	0	0	0	0	0
5 weeks: no Flp, no dox	22040201LJ	3	0	0	0	0	0	0	0
5 weeks: no Flp, no dox	22040201LJ	4	0	0	0	0	0	0	0
5 weeks: no Flp, no dox	22040201LJ	5	0	0	0	0	0	0	0
5 weeks: no Flp, no dox	22040201LJ	6	0	0	0	0	0	0	0
5 weeks: no Flp, no dox	22040201LJ	7	0	6	4	0	0	0	0
5 weeks: no Flp, no dox	22040201LJ	8	0	0	0	0	0	0	0
5 weeks: no Flp, no dox	22040201LJ	9	0	1	1	0	0	0	0
5 weeks: no Flp, no dox	22040201LJ	10	0	0	0	0	0	0	0
5 weeks: no Flp, no dox	22040201LJ	11	0	0	0	0	0	0	0
5 weeks: no Flp, no dox	22040201LJ	12	0	0	0	0	0	0	0
5 weeks: no Flp, no dox	22040201LJ	total:	0	7	5	0	0	0	0
5 weeks: no Flp, no dox	22040202LJ	1	0	0	0	0	0	0	0
5 weeks: no Flp, no dox	22040202LJ	2	0	0	0	0	0	0	0
5 weeks: no Flp, no dox	22040202LJ	3	0	0	0	0	0	0	0
5 weeks: no Flp, no dox	22040202LJ	4	0	0	0	0	0	0	0
5 weeks: no Flp, no dox	22040202LJ	5	0	0	0	0	0	0	0
5 weeks: no Flp, no dox	22040202LJ	6	0	0	0	0	0	0	0
5 weeks: no Flp, no dox	22040202LJ	7	0	5	4	0	0	0	0
5 weeks: no Flp, no dox	22040202LJ	8	0	3	1	0	0	0	0
5 weeks: no Flp, no dox	22040202LJ	9	2	1	1	0	0	0	0
5 weeks: no Flp, no dox	22040202LJ	10	0	0	0	0	0	0	0
5 weeks: no Flp, no dox	22040202LJ	11	0	0	0	0	0	0	0
5 weeks: no Flp, no dox	22040202LJ	12	0	0	0	0	0	0	0
5 weeks: no Flp, no dox	22040202LJ	total:	2	9	6	0	0	0	0
5 weeks: no Flp, no dox	22040203LJ	1	0	0	0	0	0	0	0
5 weeks: no Flp, no dox	22040203LJ	2	0	0	0	0	0	0	0
5 weeks: no Flp, no dox	22040203LJ	3	0	0	0	0	0	0	0
5 weeks: no Flp, no dox	22040203LJ	4	0	0	0	0	0	0	0
5 weeks: no Flp, no dox	22040203LJ	5	0	0	0	0	0	0	0
5 weeks: no Flp, no dox	22040203LJ	6	0	0	0	0	0	0	0
5 weeks: no Flp, no dox	22040203LJ	7	0	0	0	0	0	0	0
5 weeks: no Flp, no dox	22040203LJ	8	0	0	0	0	0	0	0
5 weeks: no Flp, no dox	22040203LJ	9	1	4	1	0	0	0	0
5 weeks: no Flp, no dox	22040203LJ	10	0	0	0	0	0	0	0
5 weeks: no Flp, no dox	22040203LJ	11	0	0	0	0	0	0	0
5 weeks: no Flp, no dox	22040203LJ	12	0	0	0	0	0	0	0
5 weeks: no Flp, no dox	22040203LJ	total:	1	4	1	0	0	0	0
5 weeks: no Flp, no dox	22040204LJ	1	0	0	0	0	0	0	0
5 weeks: no Flp, no dox	22040204LJ	2	0	0	0	0	0	0	0
5 weeks: no Flp, no dox	22040204LJ	3	0	0	0	0	0	0	0
5 weeks: no Flp, no dox	22040204LJ	4	0	0	0	0	0	0	0
5 weeks: no Flp, no dox	22040204LJ	5	0	0	0	0	0	0	0
5 weeks: no Flp, no dox	22040204LJ	6	0	0	0	0	0	0	0
5 weeks: no Flp, no dox	22040204LJ	7	0	0	0	0	0	0	2
5 weeks: no Flp, no dox	22040204LJ	8	1	17	17	0	0	0	0
5 weeks: no Flp, no dox	22040204LJ	9	0	7	5	0	0	0	0
5 weeks: no Flp, no dox	22040204LJ	10	0	0	0	0	0	0	0
5 weeks: no Flp, no dox	22040204LJ	11	0	0	0	0	0	0	0
5 weeks: no Flp, no dox	22040204LJ	12	0	0	0	0	0	0	0
5 weeks: no Flp, no dox	22040204LJ	total:	1	24	22	0	0	0	2
5 weeks: dox (inj+food)	22033104LJ	1		0	0	0	0	0	0
5 weeks: dox (inj+food)	22033104LJ	2		0	0	0	0	0	2
5 weeks: dox (inj+food)	22033104LJ	3		0	0	0	0	0	8
5 weeks: dox (inj+food)	22033104LJ	4		0	0	0	0	0	5
5 weeks: dox (inj+food)	22033104LJ	5		0	0	0	0	0	7
5 weeks: dox (inj+food)	22033104LJ	6		0	0	0	0	0	2
5 weeks: dox (inj+food)	22033104LJ	7		5	0	4	0	0	12
5 weeks: dox (inj+food)	22033104LJ	8		61	0	33	0	0	0
5 weeks: dox (inj+food)	22033104LJ	9		125	0	95	0	0	4
5 weeks: dox (inj+food)	22033104LJ	10		178	0	140	0	0	0
5 weeks: dox (inj+food)	22033104LJ	11		154	0	60	0	0	0
5 weeks: dox (inj+food)	22033104LJ	12		16	0	0	0	0	0
5 weeks: dox (inj+food)	22033104LJ	total:		539	0	332	0	0	40
5 weeks: dox (inj+food)	22033105LJ	1		0	0	0	0	0	0
5 weeks: dox (inj+food)	22033105LJ	2		0	0	0	0	0	1
5 weeks: dox (inj+food)	22033105LJ	3		0	0	0	0	0	4
5 weeks: dox (inj+food)	22033105LJ	4		0	0	0	0	0	15
5 weeks: dox (inj+food)	22033105LJ	5		0	0	0	0	0	8
5 weeks: dox (inj+food)	22033105LJ	6		0	0	0	0	0	9
5 weeks: dox (inj+food)	22033105LJ	7		0	0	0	0	0	4
5 weeks: dox (inj+food)	22033105LJ	8		37	0	32	0	0	1
5 weeks: dox (inj+food)	22033105LJ	9		98	0	95	0	0	1
5 weeks: dox (inj+food)	22033105LJ	10		172	0	130	0	0	0
5 weeks: dox (inj+food)	22033105LJ	11		99	0	52	0	0	0
5 weeks: dox (inj+food)	22033105LJ	12		7	0	3	0	0	0
5 weeks: dox (inj+food)	22033105LJ	total:		413	0	312	0	0	43
5 weeks: dox (inj+food)	22033106LJ	1		0	0	0	0	0	5
5 weeks: dox (inj+food)	22033106LJ	2		0	0	0	0	0	6
5 weeks: dox (inj+food)	22033106LJ	3		0	0	0	0	0	12
5 weeks: dox (inj+food)	22033106LJ	4		0	0	0	0	0	3
5 weeks: dox (inj+food)	22033106LJ	5		0	0	0	0	0	3
5 weeks: dox (inj+food)	22033106LJ	6		0	0	0	0	0	3
5 weeks: dox (inj+food)	22033106LJ	7		15	0	14	0	0	0
5 weeks: dox (inj+food)	22033106LJ	8		18	0	8	0	0	0
5 weeks: dox (inj+food)	22033106LJ	9		61	0	45	0	0	0
5 weeks: dox (inj+food)	22033106LJ	10		91	0	83	0	0	0
5 weeks: dox (inj+food)	22033106LJ	11		18	0	7	0	0	0
5 weeks: dox (inj+food)	22033106LJ	12		0	0	0	0	0	0
5 weeks: dox (inj+food)	22033106LJ	total:		203	0	157	0	0	32
5 weeks: dox (inj+food)	22050802LJ	1		0	0	0	0	0	6
5 weeks: dox (inj+food)	22050802LJ	2		0	0	0	0	0	35
5 weeks: dox (inj+food)	22050802LJ	3		0	0	0	0	0	28
5 weeks: dox (inj+food)	22050802LJ	4		0	0	0	0	0	10
5 weeks: dox (inj+food)	22050802LJ	5		0	0	0	0	0	10
5 weeks: dox (inj+food)	22050802LJ	6		1	0	1	0	0	6
5 weeks: dox (inj+food)	22050802LJ	7		26	0	9	0	0	4
5 weeks: dox (inj+food)	22050802LJ	8		115	0	59	0	0	1
5 weeks: dox (inj+food)	22050802LJ	9		159	0	120	0	0	0
5 weeks: dox (inj+food)	22050802LJ	10		94	0	59	0	0	0
5 weeks: dox (inj+food)	22050802LJ	11		22	0	8	0	0	0
5 weeks: dox (inj+food)	22050802LJ	12		0	0	0	0	0	0
5 weeks: dox (inj+food)	22050802LJ	total:		417	0	256	0	0	100
5 weeks: no dox	22033107LJ	1		0	0	0	0	0	0
5 weeks: no dox	22033107LJ	2		0	0	0	0	0	7
5 weeks: no dox	22033107LJ	3		0	0	0	0	0	25
5 weeks: no dox	22033107LJ	4		0	0	0	0	0	22
5 weeks: no dox	22033107LJ	5		0	0	0	0	0	11
5 weeks: no dox	22033107LJ	6		0	0	0	0	0	5
5 weeks: no dox	22033107LJ	7		20	12	14	9	9	2
5 weeks: no dox	22033107LJ	8		48	34	15	13	13	1
5 weeks: no dox	22033107LJ	9		123	36	75	23	23	2
5 weeks: no dox	22033107LJ	10		84	13	61	7	7	1
5 weeks: no dox	22033107LJ	11		15	2	10	1	1	0
5 weeks: no dox	22033107LJ	12		0	0	0	0	0	0
5 weeks: no dox	22033107LJ	total:		290	97	175	53	53	76
5 weeks: no dox	22033108LJ	1		0	0	0	0	0	0
5 weeks: no dox	22033108LJ	2		0	0	0	0	0	12
5 weeks: no dox	22033108LJ	3		0	0	0	0	0	75
5 weeks: no dox	22033108LJ	4		0	0	0	0	0	112
5 weeks: no dox	22033108LJ	5		0	0	0	0	0	47
5 weeks: no dox	22033108LJ	6		0	0	0	0	0	25
5 weeks: no dox	22033108LJ	7		4	2	2	1	1	16
5 weeks: no dox	22033108LJ	8		29	26	15	15	15	5
5 weeks: no dox	22033108LJ	9		99	45	57	42	42	0
5 weeks: no dox	22033108LJ	10		100	19	62	13	13	0
5 weeks: no dox	22033108LJ	11		48	5	17	3	3	0
5 weeks: no dox	22033108LJ	12		3	1	2	1	1	0
5 weeks: no dox	22033108LJ	total:		283	98	155	75	75	292
5 weeks: no dox	22033109LJ	1		0	0	0	0	0	0
5 weeks: no dox	22033109LJ	2		0	0	0	0	0	7
5 weeks: no dox	22033109LJ	3		0	0	0	0	0	35
5 weeks: no dox	22033109LJ	4		0	0	0	0	0	60
5 weeks: no dox	22033109LJ	5		0	0	0	0	0	22
5 weeks: no dox	22033109LJ	6		0	0	0	0	0	9
5 weeks: no dox	22033109LJ	7		17	8	11	4	4	15
5 weeks: no dox	22033109LJ	8		20	11	15	9	9	4
5 weeks: no dox	22033109LJ	9		54	12	44	12	12	1
5 weeks: no dox	22033109LJ	10		77	10	28	7	7	0
5 weeks: no dox	22033109LJ	11		7	2	3	1	1	0
5 weeks: no dox	22033109LJ	12		0	0	0	0	0	0
5 weeks: no dox	22033109LJ	total:		175	43	101	33	33	153
5 weeks: no dox	22050803LJ	1		0	0	0	0	0	0
5 weeks: no dox	22050803LJ	2		0	0	0	0	0	2
5 weeks: no dox	22050803LJ	3		0	0	0	0	0	18
5 weeks: no dox	22050803LJ	4		0	0	0	0	0	12
5 weeks: no dox	22050803LJ	5		0	0	0	0	0	16
5 weeks: no dox	22050803LJ	6		0	0	0	0	0	28
5 weeks: no dox	22050803LJ	7		23	5	7	1	1	36
5 weeks: no dox	22050803LJ	8		103	25	39	20	20	27
5 weeks: no dox	22050803LJ	9		191	90	152	85	85	8
5 weeks: no dox	22050803LJ	10		200	76	154	66	66	0
5 weeks: no dox	22050803LJ	11		106	20	72	16	16	0
5 weeks: no dox	22050803LJ	12		0	0	0	0	0	0
5 weeks: no dox	22050803LJ	total:		623	216	424	188	188	147
1 week: 1st generation	22050804LJ	1		0	0	0	0	0	0
1 week: 1st generation	22050804LJ	2		0	0	0	0	0	151
1 week: 1st generation	22050804LJ	3		0	0	0	0	0	199
1 week: 1st generation	22050804LJ	4		0	0	0	0	0	204
1 week: 1st generation	22050804LJ	5		0	0	0	0	0	75
1 week: 1st generation	22050804LJ	6		0	0	0	0	0	60
1 week: 1st generation	22050804LJ	7		49	32	47	32	32	18
1 week: 1st generation	22050804LJ	8		22	19	20	19	19	81
1 week: 1st generation	22050804LJ	9		55	36	54	29	29	6
1 week: 1st generation	22050804LJ	10		10	3	10	3	3	0
1 week: 1st generation	22050804LJ	11		4	0	4	0	0	0
1 week: 1st generation	22050804LJ	12		0	0	0	0	0	0
1 week: 1st generation	22050804LJ	total:		140	90	135	83	83	794
1 week: 1st generation	22050805LJ	1		0	0	0	0	0	28
1 week: 1st generation	22050805LJ	2		0	0	0	0	0	69
1 week: 1st generation	22050805LJ	3		0	0	0	0	0	44
1 week: 1st generation	22050805LJ	4		0	0	0	0	0	57
1 week: 1st generation	22050805LJ	5		0	0	0	0	0	59
1 week: 1st generation	22050805LJ	6		8	21	8	20	5	24
1 week: 1st generation	22050805LJ	7		2	9	2	8	0	22
1 week: 1st generation	22050805LJ	8		7	2	7	1	0	3
1 week: 1st generation	22050805LJ	9		4	0	4	0	0	0
1 week: 1st generation	22050805LJ	10		0	0	0	0	0	0
1 week: 1st generation	22050805LJ	11		0	0	0	0	0	27
1 week: 1st generation	22050805LJ	12		0	0	0	0	0	0
1 week: 1st generation	22050805LJ	total:		21	32	21	29	5	333
1 week: 1st generation	22050806LJ	1		0	0	0	0	0	0
1 week: 1st generation	22050806LJ	2		0	0	0	0	0	24
1 week: 1st generation	22050806LJ	3		0	0	0	0	0	146
1 week: 1st generation	22050806LJ	4		0	0	0	0	0	149
1 week: 1st generation	22050806LJ	5		0	0	0	0	0	119
1 week: 1st generation	22050806LJ	6		1	0	1	0	0	69
1 week: 1st generation	22050806LJ	7		59	27	56	26	26	85
1 week: 1st generation	22050806LJ	8		23	5	23	5	5	61
1 week: 1st generation	22050806LJ	9		107	56	104	54	54	26
1 week: 1st generation	22050806LJ	10		96	41	95	41	41	3
1 week: 1st generation	22050806LJ	11		0	0	0	0	0	0
1 week: 1st generation	22050806LJ	12		25	2	25	2	2	0
1 week: 1st generation	22050806LJ	total:		311	131	304	128	128	682
1 week: 1st generation	22060709LJ	1		0	0	0	0	0	7
1 week: 1st generation	22060709LJ	2		0	0	0	0	0	42
1 week: 1st generation	22060709LJ	3		0	0	0	0	0	66
1 week: 1st generation	22060709LJ	4		0	0	0	0	0	22
1 week: 1st generation	22060709LJ	5		0	0	0	0	0	10
1 week: 1st generation	22060709LJ	6		0	0	0	0	0	26
1 week: 1st generation	22060709LJ	7		5	1	5	1	1	42
1 week: 1st generation	22060709LJ	8		6	5	6	5	5	13
1 week: 1st generation	22060709LJ	9		45	14	45	14	14	8
1 week: 1st generation	22060709LJ	10		10	2	10	2	2	1
1 week: 1st generation	22060709LJ	11		1	0	1	0	0	0
1 week: 1st generation	22060709LJ	12		0	0	0	0	0	0
1 week: 1st generation	22060709LJ	total:		67	22	67	22	22	237

### Sheet: Summary
Condition	Mouse number	injection site R (control)	starter G	starter B	starter R-G	starter R-B	starter R-G-B	striatum	RATIO striatum/starter
5 weeks: no G, no dox	22033101LJ	290	278	0	266	0	0	0	#DIV/0!
5 weeks: no G, no dox	22033102LJ	351	321	0	287	0	0	5	#DIV/0!
5 weeks: no G, no dox	22033103LJ	119	119	0	108	0	0	2	#DIV/0!
5 weeks: no G, no dox	22050801LJ	274	253	0	214	0	0	0	#DIV/0!
5 weeks: no G, no dox	Mean:	258.5	242.75	0	218.75	0	0	1.75	#DIV/0!
5 weeks: no Flp, no dox	22040201LJ	0	7	5	0	0	0	0	#DIV/0!
5 weeks: no Flp, no dox	22040202LJ	2	9	6	0	0	0	0	#DIV/0!
5 weeks: no Flp, no dox	22040203LJ	1	4	1	0	0	0	0	#DIV/0!
5 weeks: no Flp, no dox	22040204LJ	1	24	22	0	0	0	2	#DIV/0!
5 weeks: no Flp, no dox	Mean:	1	11	8.5	0	0	0	0.5	#DIV/0!
5 weeks: dox (inj+food)	22033104LJ	N/A	539	0	332	0	0	40	0.120482
5 weeks: dox (inj+food)	22033105LJ	N/A	413	0	312	0	0	43	0.137821
5 weeks: dox (inj+food)	22033106LJ	N/A	203	0	157	0	0	32	0.203822
5 weeks: dox (inj+food)	22050802LJ	N/A	417	0	256	0	0	100	0.390625
5 weeks: dox (inj+food)	Mean:	N/A	393	0	264.25	0	0	53.75	0.213187
5 weeks: no dox	22033107LJ	N/A	290	97	175	53	53	76	1.43396
5 weeks: no dox	22033108LJ	N/A	283	98	155	75	75	292	3.89333
5 weeks: no dox	22033109LJ	N/A	175	43	101	33	33	153	4.63636
5 weeks: no dox	22050803LJ	N/A	623	216	424	188	188	147	0.781915
5 weeks: no dox	Mean:	N/A	342.75	113.5	213.75	87.25	87.25	167	2.68639
1 week: 1st generation	22050804LJ	N/A	140	90	135	83	83	794	9.56627
1 week: 1st generation	22050805LJ	N/A	21	32	21	29	5	333	66.6
1 week: 1st generation	22050806LJ	N/A	311	131	304	128	128	682	5.32812
1 week: 1st generation	22060709LJ	N/A	67	22	67	22	22	237	10.7727
1 week: 1st generation	Mean:	N/A	134.75	68.75	131.75	65.5	59.5	511.5	23.0668

### Sheet: Dat-Flpo ANOVA
5 weeks: dox (inj+food)	5 weeks: no dox
40	76
43	292
32	153
100	147
Anova: Single Factor
SUMMARY
Groups	Count	Sum	Average	Variance
5 weeks: dox (inj+food)	4	215	53.75	972.25
5 weeks: no dox	4	668	167	8167.33
ANOVA
Source of Variation	SS	df	MS	F	P-value	F crit
Between Groups	25651.1	1	25651.1	5.61319	0.05558	5.98738
Within Groups	27418.8	6	4569.79
Total	53069.9	7
5 weeks: dox (inj+food)	1 week: 1st generation
40	794
43	333
32	682
100	237
Anova: Single Factor
SUMMARY
Groups	Count	Sum	Average	Variance
5 weeks: dox (inj+food)	4	215	53.75	972.25
1 week: 1st generation	4	2046	511.5	72029.7
ANOVA
Source of Variation	SS	df	MS	F	P-value	F crit
Between Groups	419070	1	419070	11.4811	0.0147051	5.98738
Within Groups	219006	6	36501
Total	638076	7
5 weeks: no dox	1 week: 1st generation
76	794
292	333
153	682
147	237
Anova: Single Factor
SUMMARY
Groups	Count	Sum	Average	Variance
5 weeks: no dox	4	668	167	8167.33
1 week: 1st generation	4	2046	511.5	72029.7
ANOVA
Source of Variation	SS	df	MS	F	P-value	F crit
Between Groups	237360	1	237360	5.91944	0.0509549	5.98738
Within Groups	240591	6	40098.5
Total	477952	7
5 weeks: dox (inj+food)	5 weeks: no G, no dox
40	0
43	5
32	2
100	0
Anova: Single Factor
SUMMARY
Groups	Count	Sum	Average	Variance
5 weeks: dox (inj+food)	4	215	53.75	972.25
5 weeks: no G, no dox	4	7	1.75	5.58333
ANOVA
Source of Variation	SS	df	MS	F	P-value	F crit
Between Groups	5408	1	5408	11.0612	0.0158887	5.98738
Within Groups	2933.5	6	488.917
Total	8341.5	7
5 weeks: no dox	5 weeks: no G, no dox
76	0
292	5
153	2
147	0
Anova: Single Factor
SUMMARY
Groups	Count	Sum	Average	Variance
5 weeks: no dox	4	668	167	8167.33
5 weeks: no G, no dox	4	7	1.75	5.58333
ANOVA
Source of Variation	SS	df	MS	F	P-value	F crit
Between Groups	54615.1	1	54615.1	13.3649	0.0106325	5.98738
Within Groups	24518.8	6	4086.46
Total	79133.9	7
5 weeks: dox (inj+food)	5 weeks: no Flp, no dox
40	0
43	0
32	0
100	2
Anova: Single Factor
SUMMARY
Groups	Count	Sum	Average	Variance
5 weeks: dox (inj+food)	4	215	53.75	972.25
5 weeks: no Flp, no dox	4	2	0.5	1
ANOVA
Source of Variation	SS	df	MS	F	P-value	F crit
Between Groups	5671.12	1	5671.12	11.654	0.014252	5.98738
Within Groups	2919.75	6	486.625
Total	8590.88	7
5 weeks: no dox	5 weeks: no Flp, no dox
76	0
292	0
153	0
147	2
Anova: Single Factor
SUMMARY
Groups	Count	Sum	Average	Variance
5 weeks: no dox	4	668	167	8167.33
5 weeks: no Flp, no dox	4	2	0.5	1
ANOVA
Source of Variation	SS	df	MS	F	P-value	F crit
Between Groups	55444.5	1	55444.5	13.5755	0.0102757	5.98738
Within Groups	24505	6	4084.17
Total	79949.5	7

### Sheet: DAT-Flpo vs DAT-IRES-Cre
DAT-Flpo_5 weeks: no dox	DAT-Cre_5 weeks: no dox
76	53
292	40
153	154
147	60
Anova: Single Factor
SUMMARY
Groups	Count	Sum	Average	Variance
DAT-Flpo_5 weeks: no dox	4	668	167	8167.33
DAT-Cre_5 weeks: no dox	4	307	76.75	2720.92
ANOVA
Source of Variation	SS	df	MS	F	P-value	F crit
Between Groups	16290.1	1	16290.1	2.99224	0.13439	5.98738
Within Groups	32664.8	6	5444.12
Total	48954.9	7
DAT-Flpo_5 weeks: dox (inj+food)	DAT-Cre_5 weeks: dox (inj+food)
40	117
43	130
32	94
100	115
Anova: Single Factor
SUMMARY
Groups	Count	Sum	Average	Variance
DAT-Flpo_5 weeks: dox (inj+food)	4	215	53.75	972.25
DAT-Cre_5 weeks: dox (inj+food)	4	456	114	222
ANOVA
Source of Variation	SS	df	MS	F	P-value	F crit
Between Groups	7260.12	1	7260.12	12.1585	0.0130325	5.98738
Within Groups	3582.75	6	597.125
Total	10842.9	7
DAT-Flpo_1 week: 1st generation	DAT-Cre_1 week: 1st generation
794	1952
333	2423
682	2039
237	2870
Anova: Single Factor
SUMMARY
Groups	Count	Sum	Average	Variance
DAT-Flpo_1 week: 1st generation	4	2046	511.5	72029.7
DAT-Cre_1 week: 1st generation	4	9284	2321	175830
ANOVA
Source of Variation	SS	df	MS	F	P-value	F crit
Between Groups	6.54858e+06	1	6.54858e+06	52.841	0.000344836	5.98738
Within Groups	743579	6	123930
Total	7.29216e+06	7
