## Supplementary File S5: Counts for dG-Flpo and dGL-Flpo comparison. for "Long-term labeling and imaging of synaptically-connected neuronal networks *in vivo* using double-deletion-mutant rabies viruses"

### Sheet: Cell counts of ∆G vs ∆GL
Group	Animal Nr.	FOVs	Week 1	Week 2	Week 3	Week 4	Week 5	Week 6	Week 8	Week 10	Week 12	Week 14	Week 16
Cell counts with RV∆G-4Flpo	18110701LJ	FOV-1	75	14	8	2
		FOV-2	72	16	9	4
	18110702LJ	FOV-1	75	15	6	2
	18110701TL	FOV-1	16	6	3	1
Cell counts (%) with RV∆G-4Flpo	18110701LJ	FOV-1	1	0.186667	0.106667	0.0266667
		FOV-2	1	0.222222	0.125	0.0555556
	18110702LJ	FOV-1	1	0.2	0.08	0.0266667
	18110701TL	FOV-1	1	0.375	0.1875	0.0625
Cell counts with RV∆GL-4Flpo	18112901LJ	FOV-1	35	58	64	68	67	67	67	67	67	67	67
	18112902TL	FOV-1	11	17	18	18	18	18	18	18	18	18	18
	18112903TL	FOV-1	32	42	44	45	44	44	44	44	44	44
	18112904TL	FOV-1	22	29	39	40	40	40	40	40	40
Cell counts (%) with RV∆GL-4Flpo	18112901LJ	FOV-1	1	1.65714	1.82857	1.94286	1.91429	1.91429	1.91429	1.91429	1.91429	1.91429	1.91429
	18112902TL	FOV-1	1	1.54545	1.63636	1.63636	1.63636	1.63636	1.63636	1.63636	1.63636	1.63636	1.63636
	18112903TL	FOV-1	1	1.3125	1.375	1.40625	1.375	1.375	1.375	1.375	1.375	1.375
	18112904TL	FOV-1	1	1.31818	1.77273	1.81818	1.81818	1.81818	1.81818	1.81818	1.81818
