## Supplementary File S6: Counts and calculations for estimation of starting cell survival rates. for "Long-term labeling and imaging of synaptically-connected neuronal networks *in vivo* using double-deletion-mutant rabies viruses"

### Sheet: Sheet1
No-dox mice
Mouse ID	Total # of tdTomato+ cells	# of cells that died	Fraction of cells that died	Mean fraction of cells that died	Mean fraction of cells that survived	# of mTagBFP2+ and tdTomato+ cells found postmortem	Assumed number of starter cells	Fraction of starter cells that died	Starter cell survival rate	Mean starter cell survival rate	Fraction of total tdTomato+ cells that were starter cells	Mean fraction of total red cells that were starter cells in no-dox mice
19011702TL	215	46	0.213953			91	137	0.335766	0.664234		0.637209
19011703TL	141	20	0.141844	0.365754	0.634246	76	96	0.208333	0.791667	0.532381	0.680851	0.727158
19011702LJ	205	152	0.741463			25	177	0.858757	0.141243		0.863415
Dox mice
Mouse ID	Total # of tdTomato+ cells	# of cells that died	Fraction of cells that died	Mean fraction of cells that died	Mean fraction of cells that survived	Assumed number of starter cells	Fraction of starter cells that died	Starter cell survival rate	Mean starter cell survival rate
19011703LJ	98	5	0.0510204			71.2615	0.0701641	0.929836
19011601LJ	305	12	0.0393443	0.0557626	0.944237	221.783	0.0541069	0.945893	0.923314
19011603LJ	169	13	0.0769231			122.89	0.105786	0.894214
