## Supplementary File S7: Counts of tuned and untuned cells in functional imaging experiments. for "Long-term labeling and imaging of synaptically-connected neuronal networks *in vivo* using double-deletion-mutant rabies viruses"

### Sheet: Sheet1
	Time point	Total number of cells	Number of tuned cells	Number of non-tuned cells	Percentage of directionally tuned cells	Notes
19021502LJ	Week 1	85	39	46	0.458824
	Week 2	85	48	37	0.564706
	Week 3	85	49	36	0.576471
	Week 4	85	45	40	0.529412
	Week 5	85	47	38	0.552941
	Week 6	85	42	43	0.494118
	Week 8	85	28	57	0.329412	Tissue growth inside of window from week 8, So no more data after week 8
				Average	0.50084
19021504LJ	Week 1	46	22	24	0.478261
	Week 2	46	28	18	0.608696
	Week 3	42	21	21	0.5
	Week 4	42	19	23	0.452381
	Week 5	42	23	19	0.547619
	Week 6	40	23	17	0.575
	Week 8	43	22	21	0.511628
	Week 10	40	21	19	0.525
				Average	0.524823
